# The composition of motor recovery revealed by syllable-level behavioral analysis after spinal cord injury

**DOI:** 10.1101/2023.10.31.564826

**Authors:** Jaclyn T. Eisdorfer, Sherry Lin, Joshua K. Thackray, Thomas Theis, Ana Vivinetto, Olisemeka Oputa, Hannah D. Nacht, Alana M. Martinez, Monica Tschang, Malaika Mahmood, Ashley Tucker, Carolin Ruven, Shailee Pusuloori, Lance Zmoyro, Megan V. Phu, Derin Birch, Suneel Kumar, Abraira Lab Computational Group (Collaborative Group/Consortium), Melitta Schachner, Vibhu Sahni, Phillip Popovich, Adam R. Ferguson, Dana McTigue, Vicki M. Tysseling, Jennifer Dulin, Edmund Hollis, Sandeep R. Datta, Victoria E. G. Abraira

## Abstract

The brain-spinal cord axis generates movement by assembling motor primitives into coordinated sequences. Spinal cord injury (SCI) disrupts this neuroaxis, impairing not only locomotion, but the full repertoire of behavior. Traditional scales for quantifying recovery collapse this complexity into predefined locomotor-focused criteria that obscure heterogeneity in recovery. To quantify the full behavioral repertoire following SCI, we adapted motion sequencing (MoSeq) to identify sub-second behavioral “syllables” and capture their usage and sequential organization without predefined features. We identified biomechanically distinct variants within syllable classes that are shared across injury severities and found that recovery is jointly structured by injury severity and individual mouse identity. Changes in sequences, however, unfold along a conserved temporal trajectory. By compressing behavior into a single metric, we uncovered clusters of coevolving locomotor and non-locomotor behaviors. These results frame SCI recovery with repertoire-level changes, where adaptive strategies emerge from constrained access to motor primitives and their sequences.
