## Supplementary material for "The composition of motor recovery revealed by syllable-level behavioral analysis after spinal cord injury": Statistics for all Figures: Eisdorfer_SourceData1.xlsx

### Sheet: c-anova
tp	anova_stats	anova_p
14 days	19.444	1.3081e-10
2 days	28.9417	3.94621e-14
21 days	16.7483	1.7567e-09
28 days	22.8356	1.08422e-11
35 days	40.4321	4.34726e-17
42 days	25.5155	1.15979e-12
49 days	35.8044	1.73886e-15
56 days	23.3144	9.9937e-12
63 days	16.4619	2.11408e-09
7 days	25.4504	8.89888e-13
70 days	19.5842	1.15395e-10
preinjury	1.66663	0.169103

### Sheet: c-dunnett
tp	pair	group	control	pvalue	statistic
14 days	sham_naive	Sham	Naive	0.994559	0.290687
14 days	mild_naive	Mild	Naive	0.0023633	-3.57648
14 days	moderate_naive	Moderate	Naive	0.00131664	-3.76421
14 days	tx_naive	Transection	Naive	6.36669e-10	-7.29507
2 days	sham_naive	Sham	Naive	0.452058	-1.34848
2 days	mild_naive	Mild	Naive	1.57502e-08	-6.55247
2 days	moderate_naive	Moderate	Naive	2.30761e-11	-8.07489
2 days	tx_naive	Transection	Naive	2.59812e-11	-8.15978
21 days	sham_naive	Sham	Naive	0.99756	0.237913
21 days	mild_naive	Mild	Naive	0.138383	-2.03944
21 days	moderate_naive	Moderate	Naive	0.00687083	-3.23441
21 days	tx_naive	Transection	Naive	2.4869e-09	-7.07619
28 days	sham_naive	Sham	Naive	0.970314	-0.466135
28 days	mild_naive	Mild	Naive	2.45908e-05	-4.90458
28 days	moderate_naive	Moderate	Naive	2.27425e-06	-5.52057
28 days	tx_naive	Transection	Naive	2.7888e-11	-8.18006
35 days	sham_naive	Sham	Naive	0.99992	-0.0989416
35 days	mild_naive	Mild	Naive	5.63213e-05	-4.62847
35 days	moderate_naive	Moderate	Naive	4.21644e-07	-5.86233
35 days	tx_naive	Transection	Naive	0	-10.815
42 days	sham_naive	Sham	Naive	0.95458	-0.524399
42 days	mild_naive	Mild	Naive	0.000204009	-4.36434
42 days	moderate_naive	Moderate	Naive	8.9047e-06	-5.12353
42 days	tx_naive	Transection	Naive	7.47069e-13	-8.72789
49 days	sham_naive	Sham	Naive	0.983103	0.40007
49 days	mild_naive	Mild	Naive	1.03125e-06	-5.82464
49 days	moderate_naive	Moderate	Naive	9.57863e-07	-5.70315
49 days	tx_naive	Transection	Naive	9.99201e-16	-10.2605
56 days	sham_naive	Sham	Naive	0.801923	-0.852789
56 days	mild_naive	Mild	Naive	0.000400992	-4.14643
56 days	moderate_naive	Moderate	Naive	0.00238321	-3.59429
56 days	tx_naive	Transection	Naive	4.51195e-13	-8.81705
63 days	sham_naive	Sham	Naive	0.967641	-0.46546
63 days	mild_naive	Mild	Naive	0.00616468	-3.26436
63 days	moderate_naive	Moderate	Naive	0.00303526	-3.49407
63 days	tx_naive	Transection	Naive	8.91431e-10	-7.13894
7 days	sham_naive	Sham	Naive	1	-0.0173922
7 days	mild_naive	Mild	Naive	0.000329353	-4.22318
7 days	moderate_naive	Moderate	Naive	0.000309243	-4.2245
7 days	tx_naive	Transection	Naive	1.24534e-12	-8.61788
70 days	sham_naive	Sham	Naive	0.979527	-0.415731
70 days	mild_naive	Mild	Naive	0.00571226	-3.29402
70 days	moderate_naive	Moderate	Naive	0.00265798	-3.5514
70 days	tx_naive	Transection	Naive	4.6943e-11	-7.84034
preinjury	sham_naive	Sham	Naive	0.979227	0.422702
preinjury	mild_naive	Mild	Naive	0.999924	-0.0988464
preinjury	moderate_naive	Moderate	Naive	0.281442	-1.66671
preinjury	tx_naive	Transection	Naive	0.979752	0.419735

### Sheet: h-anova
tp	anova_p	anova_stats
00-preinjury	0.307557	1.22748
02-DPI	1.67725e-18	45.8579
07-DPI	1.02021e-13	28.1124
14-DPI	8.46248e-13	25.3185
21-DPI	1.42179e-12	24.6594
28-DPI	2.8845e-10	18.4594
35-DPI	2.02431e-14	30.6401
42-DPI	3.53521e-15	32.9286
49-DPI	6.61954e-17	39.2819
56-DPI	4.26809e-11	20.5791
63-DPI	1.33062e-11	21.9314
70-DPI	9.513e-14	28.446

### Sheet: h-dunnett
tp	pair	pvalue	statistic
00-preinjury	sham_naive	0.89343	0.677353
00-preinjury	mild_naive	0.994555	-0.290009
00-preinjury	moderate_naive	0.441704	-1.3683
00-preinjury	tx_naive	0.999446	-0.160867
02-DPI	sham_naive	0.000406443	-4.12874
02-DPI	mild_naive	2.09325e-11	-8.15489
02-DPI	moderate_naive	0	-10.8352
02-DPI	tx_naive	0	-11.6986
07-DPI	sham_naive	0.804029	-0.837709
07-DPI	mild_naive	4.30096e-05	-4.75337
07-DPI	moderate_naive	2.28107e-06	-5.52759
07-DPI	tx_naive	2.40918e-14	-9.30537
14-DPI	sham_naive	0.955901	0.51578
14-DPI	mild_naive	0.000796743	-3.90715
14-DPI	moderate_naive	3.79588e-05	-4.85393
14-DPI	tx_naive	8.62772e-11	-8.08051
21-DPI	sham_naive	0.620283	1.10628
21-DPI	mild_naive	0.0419281	-2.55961
21-DPI	moderate_naive	0.00349481	-3.45049
21-DPI	tx_naive	3.1147e-11	-7.86854
28-DPI	sham_naive	0.983346	0.39147
28-DPI	mild_naive	0.00133262	-3.75519
28-DPI	moderate_naive	0.00024506	-4.26131
28-DPI	tx_naive	5.19604e-09	-6.84715
35-DPI	sham_naive	0.701706	0.992648
35-DPI	mild_naive	0.000208559	-4.31716
35-DPI	moderate_naive	4.77079e-05	-4.77461
35-DPI	tx_naive	6.56142e-13	-8.69835
42-DPI	sham_naive	1	0.0252439
42-DPI	mild_naive	1.89344e-06	-5.54072
42-DPI	moderate_naive	5.01197e-07	-5.95125
42-DPI	tx_naive	4.78506e-14	-9.36425
49-DPI	sham_naive	0.850817	0.759042
49-DPI	mild_naive	1.55657e-06	-5.56385
49-DPI	moderate_naive	3.29882e-06	-5.37452
49-DPI	tx_naive	4.44089e-16	-10.0286
56-DPI	sham_naive	0.999973	-0.0750053
56-DPI	mild_naive	0.00107776	-3.81577
56-DPI	moderate_naive	0.00190326	-3.64831
56-DPI	tx_naive	1.71e-10	-7.76317
63-DPI	sham_naive	0.998451	0.209183
63-DPI	mild_naive	0.000633286	-3.97535
63-DPI	moderate_naive	0.000659708	-3.97238
63-DPI	tx_naive	6.79191e-11	-7.80042
70-DPI	sham_naive	0.708797	-0.983522
70-DPI	mild_naive	0.000334333	-4.17176
70-DPI	moderate_naive	6.30033e-06	-5.23104
70-DPI	tx_naive	1.26565e-14	-9.60722

### Sheet: j-anova
tp	anova_p	anova_stats
02-DPI	8.08603e-06	8.88796
07-DPI	9.87477e-05	6.93307
14-DPI	0.000986484	5.23879
21-DPI	7.80727e-08	12.8822
28-DPI	1.07292e-05	8.66054
35-DPI	1.31509e-07	12.4071
42-DPI	6.52804e-11	20.0974
49-DPI	1.93459e-11	21.4921
56-DPI	1.11372e-08	14.7942
63-DPI	2.21274e-08	14.0605
70-DPI	1.29243e-11	22.119

### Sheet: j-dunnett
tp	pair	pvalue	statistic
02-DPI	sham_naive	0.0656812	2.37237
02-DPI	mild_naive	3.16714e-05	4.78696
02-DPI	moderate_naive	3.1329e-05	4.78679
02-DPI	tx_naive	1.86948e-05	4.94061
07-DPI	sham_naive	0.509172	1.2656
07-DPI	mild_naive	0.000617843	3.98807
07-DPI	moderate_naive	0.00653161	3.24527
07-DPI	tx_naive	0.000119025	4.47085
14-DPI	sham_naive	0.996289	0.262279
14-DPI	mild_naive	0.0467089	2.51501
14-DPI	moderate_naive	0.099466	2.1873
14-DPI	tx_naive	0.000810538	3.89557
21-DPI	sham_naive	0.988989	-0.349804
21-DPI	mild_naive	0.983297	0.391776
21-DPI	moderate_naive	0.999992	0.054675
21-DPI	tx_naive	1.73444e-06	5.50737
28-DPI	sham_naive	0.286494	1.64313
28-DPI	mild_naive	0.597786	1.13802
28-DPI	moderate_naive	0.719981	0.964647
28-DPI	tx_naive	6.9521e-06	5.2402
35-DPI	sham_naive	0.997791	0.229213
35-DPI	mild_naive	0.710313	0.97866
35-DPI	moderate_naive	0.63237	1.08922
35-DPI	tx_naive	4.30906e-07	5.92097
42-DPI	sham_naive	0.999283	0.171822
42-DPI	mild_naive	0.197032	1.85136
42-DPI	moderate_naive	0.520917	1.24836
42-DPI	tx_naive	2.47331e-10	7.54433
49-DPI	sham_naive	0.920868	-0.615728
49-DPI	mild_naive	0.634254	1.08654
49-DPI	moderate_naive	0.919273	0.619603
49-DPI	tx_naive	2.57276e-09	7.29044
56-DPI	sham_naive	0.925886	0.604486
56-DPI	mild_naive	0.960508	0.500461
56-DPI	moderate_naive	1	-0.0228206
56-DPI	tx_naive	1.44699e-07	6.11324
63-DPI	sham_naive	0.918301	0.62193
63-DPI	mild_naive	0.524572	1.24302
63-DPI	moderate_naive	0.852744	0.755609
63-DPI	tx_naive	6.16782e-08	6.3348
70-DPI	sham_naive	0.55316	1.20444
70-DPI	mild_naive	0.301888	1.61493
70-DPI	moderate_naive	0.161128	1.95768
70-DPI	tx_naive	2.65022e-11	8.29284

### Sheet: k-anova
tp	anova_p	anova_stats
00-preinjury	2.39758e-11	21.2425
02-DPI	3.11962e-14	29.7552
07-DPI	3.72167e-11	20.7357
14-DPI	6.71763e-09	15.2144
21-DPI	5.62403e-13	25.8446
28-DPI	2.29885e-09	16.2867
35-DPI	6.16549e-07	11.0829
42-DPI	1.86807e-07	12.0913
49-DPI	5.80991e-07	11.0912
56-DPI	2.82576e-07	11.7228
63-DPI	9.74778e-07	10.6455
70-DPI	2.6952e-07	11.8134

### Sheet: k-dunnett
tp	pair	pvalue	statistic
00-preinjury	sham_naive	0.775198	-0.882721
00-preinjury	mild_naive	3.16186e-07	6.06149
00-preinjury	moderate_naive	0.000380241	4.15459
00-preinjury	tx_naive	4.79233e-07	5.85208
02-DPI	sham_naive	0.954064	0.521981
02-DPI	mild_naive	0.0039806	-3.4206
02-DPI	moderate_naive	1.01362e-11	-8.48008
02-DPI	tx_naive	2.98118e-06	-5.43939
07-DPI	sham_naive	0.992647	-0.313957
07-DPI	mild_naive	0.976015	-0.433148
07-DPI	moderate_naive	0.000127006	-4.44167
07-DPI	tx_naive	7.49535e-09	-7.03839
14-DPI	sham_naive	0.568127	-1.18015
14-DPI	mild_naive	0.960597	-0.49908
14-DPI	moderate_naive	0.148947	-1.99447
14-DPI	tx_naive	1.45158e-08	-6.69433
21-DPI	sham_naive	0.619409	-1.10746
21-DPI	mild_naive	0.922195	-0.612504
21-DPI	moderate_naive	0.029968	-2.69291
21-DPI	tx_naive	2.47802e-12	-8.6324
28-DPI	sham_naive	0.999837	-0.118049
28-DPI	mild_naive	0.992224	0.318673
28-DPI	moderate_naive	0.420835	-1.40147
28-DPI	tx_naive	6.3525e-08	-6.33624
35-DPI	sham_naive	0.999649	-0.143637
35-DPI	mild_naive	0.987095	0.365914
35-DPI	moderate_naive	0.565606	-1.18548
35-DPI	tx_naive	8.13049e-06	-5.19525
42-DPI	sham_naive	0.995086	0.28227
42-DPI	mild_naive	0.951455	0.530533
42-DPI	moderate_naive	0.70399	-0.987667
42-DPI	tx_naive	6.12952e-06	-5.23804
49-DPI	sham_naive	0.999998	-0.0369037
49-DPI	mild_naive	0.950475	0.533739
49-DPI	moderate_naive	0.516228	-1.25526
49-DPI	tx_naive	1.10173e-05	-5.09332
56-DPI	sham_naive	0.989982	-0.341015
56-DPI	mild_naive	0.917523	-0.623771
56-DPI	moderate_naive	0.26133	-1.69629
56-DPI	tx_naive	1.81133e-06	-5.77897
63-DPI	sham_naive	0.981564	0.402585
63-DPI	mild_naive	0.935764	-0.577259
63-DPI	moderate_naive	0.260577	-1.69789
63-DPI	tx_naive	8.39298e-06	-5.23116
70-DPI	sham_naive	0.639366	1.08211
70-DPI	mild_naive	0.994864	0.286544
70-DPI	moderate_naive	0.995974	-0.268833
70-DPI	tx_naive	2.09261e-05	-4.93578
