## Supplementary material for "The composition of motor recovery revealed by syllable-level behavioral analysis after spinal cord injury": Statistics for all Figures: Eisdorfer_SourceData2.xlsx

### Sheet: a-anova
tp	anova_stats	anova_p
14 days	5.95273	0.000412453
2 days	24.4278	9.90057e-12
21 days	7.69422	5.15943e-05
28 days	15.3076	1.01207e-08
35 days	14.1655	3.67268e-08
42 days	12.7844	1.19881e-07
49 days	18.5951	6.98896e-10
56 days	16.5589	2.79659e-09
63 days	24.1872	6.00942e-12
7 days	16.7038	5.12345e-09
70 days	11.5229	5.26344e-07
preinjury	1.54426	0.203143

### Sheet: a-dunnett
tp	pair	group	control	pvalue	statistic
14 days	sham_naive	Sham	Naive	0.999434	0.16249
14 days	mild_naive	Mild	Naive	0.640933	-1.08232
14 days	moderate_naive	Moderate	Naive	0.650688	-1.06856
14 days	tx_naive	Transection	Naive	0.000595215	-4.00077
2 days	sham_naive	Sham	Naive	0.9373	-0.585565
2 days	mild_naive	Mild	Naive	0.0122775	-3.05399
2 days	moderate_naive	Moderate	Naive	1.40263e-07	-6.34638
2 days	tx_naive	Transection	Naive	3.69017e-11	-8.04283
21 days	sham_naive	Sham	Naive	0.629144	-1.09936
21 days	mild_naive	Mild	Naive	0.965243	-0.483287
21 days	moderate_naive	Moderate	Naive	0.434242	-1.387
21 days	tx_naive	Transection	Naive	3.43278e-05	-4.87416
28 days	sham_naive	Sham	Naive	0.565367	-1.19165
28 days	mild_naive	Mild	Naive	0.00114739	-3.82809
28 days	moderate_naive	Moderate	Naive	0.000905902	-3.88947
28 days	tx_naive	Transection	Naive	2.82712e-09	-7.05416
35 days	sham_naive	Sham	Naive	0.999985	0.0661754
35 days	mild_naive	Mild	Naive	0.188602	-1.89689
35 days	moderate_naive	Moderate	Naive	0.0295608	-2.72021
35 days	tx_naive	Transection	Naive	3.72184e-08	-6.52666
42 days	sham_naive	Sham	Naive	0.499962	-1.28371
42 days	mild_naive	Mild	Naive	0.00556796	-3.31686
42 days	moderate_naive	Moderate	Naive	0.0151637	-2.9582
42 days	tx_naive	Transection	Naive	2.76627e-08	-6.58704
49 days	sham_naive	Sham	Naive	0.997198	-0.248035
49 days	mild_naive	Mild	Naive	0.0799833	-2.30264
49 days	moderate_naive	Moderate	Naive	0.076216	-2.3244
49 days	tx_naive	Transection	Naive	5.24178e-10	-7.52988
56 days	sham_naive	Sham	Naive	0.796431	-0.840679
56 days	mild_naive	Mild	Naive	0.0272106	-2.73193
56 days	moderate_naive	Moderate	Naive	0.00230295	-3.61453
56 days	tx_naive	Transection	Naive	1.1951e-09	-7.11517
63 days	sham_naive	Sham	Naive	0.957674	0.522581
63 days	mild_naive	Mild	Naive	0.00927098	-3.14852
63 days	moderate_naive	Moderate	Naive	0.0118131	-3.05974
63 days	tx_naive	Transection	Naive	2.40796e-11	-8.24949
7 days	sham_naive	Sham	Naive	0.201142	-1.85398
7 days	mild_naive	Mild	Naive	0.000895673	-3.92608
7 days	moderate_naive	Moderate	Naive	2.5231e-05	-5.00758
7 days	tx_naive	Transection	Naive	3.44514e-10	-7.6871
70 days	sham_naive	Sham	Naive	0.372055	1.43482
70 days	mild_naive	Mild	Naive	0.998807	-0.180708
70 days	moderate_naive	Moderate	Naive	0.999932	0.0874812
70 days	tx_naive	Transection	Naive	0.00110771	-3.82592
preinjury	sham_naive	Sham	Naive	0.960905	-0.522996
preinjury	mild_naive	Mild	Naive	0.111587	-2.17478
preinjury	moderate_naive	Moderate	Naive	0.926712	-0.630491
preinjury	tx_naive	Transection	Naive	0.993917	0.314177

### Sheet: b-anova
tp	anova_p	anova_stats
00-preinjury	0.171703	1.65479
02-DPI	3.43357e-15	35.0637
07-DPI	6.55513e-10	18.3933
14-DPI	1.51402e-06	10.5187
21-DPI	1.52626e-08	14.8857
28-DPI	6.41376e-10	18.2881
35-DPI	3.76092e-08	13.9021
42-DPI	1.27526e-08	15.0696
49-DPI	2.69699e-10	19.2796
56-DPI	3.71396e-12	24.6126
63-DPI	9.52075e-11	20.208
70-DPI	3.45763e-09	17.0218

### Sheet: b-dunnett
tp	pair	pvalue	statistic
00-preinjury	sham_naive	0.795445	-0.864547
00-preinjury	mild_naive	0.99796	-0.228589
00-preinjury	moderate_naive	0.424504	1.41106
00-preinjury	tx_naive	0.962912	0.498951
02-DPI	sham_naive	0.168891	-1.94005
02-DPI	mild_naive	2.11373e-06	-5.53756
02-DPI	moderate_naive	1.3662e-10	-7.78914
02-DPI	tx_naive	4.44089e-16	-10.413
07-DPI	sham_naive	0.167728	-1.94593
07-DPI	mild_naive	0.00525748	-3.33781
07-DPI	moderate_naive	1.49509e-05	-5.03046
07-DPI	tx_naive	1.84528e-10	-8.04759
14-DPI	sham_naive	0.99714	-0.246896
14-DPI	mild_naive	0.999957	-0.0848047
14-DPI	moderate_naive	0.660863	-1.05639
14-DPI	tx_naive	1.36998e-05	-5.23792
21-DPI	sham_naive	0.375894	-1.48469
21-DPI	mild_naive	0.868158	0.732764
21-DPI	moderate_naive	0.597758	-1.14578
21-DPI	tx_naive	1.49937e-07	-6.12793
28-DPI	sham_naive	0.42371	-1.40533
28-DPI	mild_naive	0.225177	-1.78815
28-DPI	moderate_naive	0.00334906	-3.48342
28-DPI	tx_naive	1.36043e-10	-7.79322
35-DPI	sham_naive	0.951612	-0.540076
35-DPI	mild_naive	0.695698	-1.01528
35-DPI	moderate_naive	0.11857	-2.12017
35-DPI	tx_naive	3.97522e-08	-6.50382
42-DPI	sham_naive	0.999905	-0.103917
42-DPI	mild_naive	0.31177	-1.6016
42-DPI	moderate_naive	0.105424	-2.16954
42-DPI	tx_naive	2.34781e-08	-6.5811
49-DPI	sham_naive	0.999686	0.140294
49-DPI	mild_naive	0.0795029	-2.29801
49-DPI	moderate_naive	0.046074	-2.53181
49-DPI	tx_naive	9.53595e-10	-7.35027
56-DPI	sham_naive	0.649569	-1.05806
56-DPI	mild_naive	0.0121496	-3.03591
56-DPI	moderate_naive	0.000433295	-4.13398
56-DPI	tx_naive	2.72427e-12	-8.73832
63-DPI	sham_naive	0.999734	-0.135996
63-DPI	mild_naive	0.0254222	-2.76845
63-DPI	moderate_naive	0.00467797	-3.36824
63-DPI	tx_naive	1.02142e-10	-7.74906
70-DPI	sham_naive	0.900987	0.622088
70-DPI	mild_naive	0.516914	-1.2076
70-DPI	moderate_naive	0.393956	-1.40171
70-DPI	tx_naive	5.30467e-07	-5.83579

### Sheet: d-anova
tp	anova_p	anova_stats
02-DPI	3.25711e-05	7.92841
07-DPI	1.69294e-08	14.8685
14-DPI	1.01472e-08	15.3049
21-DPI	1.012e-08	15.3077
28-DPI	7.02167e-08	13.3657
35-DPI	2.40428e-09	16.7202
42-DPI	5.54505e-12	24.0819
49-DPI	4.8137e-10	18.6135
56-DPI	9.35314e-12	23.4
63-DPI	8.12499e-09	15.353
70-DPI	2.67847e-08	14.7705

### Sheet: d-dunnett
tp	pair	pvalue	statistic
02-DPI	sham_naive	0.983285	0.394765
02-DPI	mild_naive	0.0055523	3.32095
02-DPI	moderate_naive	0.00773106	3.20306
02-DPI	tx_naive	8.09198e-05	4.58063
07-DPI	sham_naive	0.987657	-0.364499
07-DPI	mild_naive	0.034778	2.64762
07-DPI	moderate_naive	0.0442634	2.54945
07-DPI	tx_naive	8.8333e-08	6.35197
14-DPI	sham_naive	0.66128	-1.05581
14-DPI	mild_naive	0.861915	0.744458
14-DPI	moderate_naive	0.520224	1.25748
14-DPI	tx_naive	1.00112e-06	5.9017
21-DPI	sham_naive	0.825839	-0.808002
21-DPI	mild_naive	0.996078	0.268058
21-DPI	moderate_naive	1	-0.0032513
21-DPI	tx_naive	1.11399e-06	5.65176
28-DPI	sham_naive	0.999886	-0.108743
28-DPI	mild_naive	0.788529	0.868507
28-DPI	moderate_naive	0.809466	0.835093
28-DPI	tx_naive	5.05133e-07	5.83107
35-DPI	sham_naive	0.971657	-0.462775
35-DPI	mild_naive	0.961035	0.506948
35-DPI	moderate_naive	0.898544	0.678705
35-DPI	tx_naive	4.80598e-08	6.3943
42-DPI	sham_naive	0.999839	-0.118476
42-DPI	mild_naive	0.993317	0.308347
42-DPI	moderate_naive	0.922037	0.617493
42-DPI	tx_naive	3.09912e-10	7.57424
49-DPI	sham_naive	0.973118	-0.450645
49-DPI	mild_naive	0.825452	0.808659
49-DPI	moderate_naive	0.978114	0.425382
49-DPI	tx_naive	2.2652e-08	6.58106
56-DPI	sham_naive	0.999988	0.0609013
56-DPI	mild_naive	0.997082	0.243355
56-DPI	moderate_naive	0.868617	0.719764
56-DPI	tx_naive	1.65776e-09	7.34512
63-DPI	sham_naive	0.990067	-0.346307
63-DPI	mild_naive	0.967408	0.480723
63-DPI	moderate_naive	0.999348	0.170707
63-DPI	tx_naive	2.47423e-07	6.00781
70-DPI	sham_naive	0.999565	-0.14072
70-DPI	mild_naive	0.999979	0.065385
70-DPI	moderate_naive	0.967755	0.440584
70-DPI	tx_naive	5.99042e-06	5.20573

### Sheet: e-anova
tp	anova_p	anova_stats
00-preinjury	0.00201327	4.7652
02-DPI	4.59418e-14	30.904
07-DPI	1.77472e-12	25.8453
14-DPI	8.88163e-13	26.5642
21-DPI	1.00299e-16	41.3265
28-DPI	2.13659e-17	44.303
35-DPI	1.21676e-14	32.6407
42-DPI	5.51572e-15	34.277
49-DPI	1.36498e-15	36.6298
56-DPI	5.0889e-15	34.4098
63-DPI	1.63677e-07	12.4305
70-DPI	1.9566e-10	20.464

### Sheet: e-dunnett
tp	pair	pvalue	statistic
00-preinjury	sham_naive	0.87851	0.719117
00-preinjury	mild_naive	0.273971	-1.68397
00-preinjury	moderate_naive	0.0302658	-2.7011
00-preinjury	tx_naive	0.997233	0.24735
02-DPI	sham_naive	0.98483	0.384409
02-DPI	mild_naive	0.0147281	-2.97165
02-DPI	moderate_naive	4.55399e-09	-6.96988
02-DPI	tx_naive	4.60183e-11	-8.19911
07-DPI	sham_naive	0.95711	0.51687
07-DPI	mild_naive	0.73501	-0.951904
07-DPI	moderate_naive	0.000320366	-4.2217
07-DPI	tx_naive	5.96215e-11	-8.08169
14-DPI	sham_naive	0.978809	-0.421556
14-DPI	mild_naive	0.924863	0.610413
14-DPI	moderate_naive	0.552441	-1.21064
14-DPI	tx_naive	4.38886e-11	-8.02551
21-DPI	sham_naive	0.99892	0.192129
21-DPI	mild_naive	0.784327	0.875049
21-DPI	moderate_naive	0.182347	-1.90056
21-DPI	tx_naive	1.45439e-14	-9.85821
28-DPI	sham_naive	0.9112	0.643424
28-DPI	mild_naive	0.480803	1.31626
28-DPI	moderate_naive	0.416818	-1.4164
28-DPI	tx_naive	3.21965e-15	-9.84688
35-DPI	sham_naive	0.988949	-0.356954
35-DPI	mild_naive	0.954141	0.531646
35-DPI	moderate_naive	0.129003	-2.0797
35-DPI	tx_naive	1.23235e-13	-9.20436
42-DPI	sham_naive	0.998022	0.224419
42-DPI	mild_naive	0.998818	-0.196611
42-DPI	moderate_naive	0.064098	-2.39247
42-DPI	tx_naive	5.85754e-13	-9.32722
49-DPI	sham_naive	0.99158	0.327934
49-DPI	mild_naive	0.543694	1.22324
49-DPI	moderate_naive	0.760749	-0.91124
49-DPI	tx_naive	2.7478e-13	-8.94486
56-DPI	sham_naive	0.870319	0.716493
56-DPI	mild_naive	0.843931	0.764361
56-DPI	moderate_naive	0.989911	-0.33762
56-DPI	tx_naive	1.5885e-11	-8.28675
63-DPI	sham_naive	0.998021	0.226831
63-DPI	mild_naive	0.982372	-0.404665
63-DPI	moderate_naive	0.290526	-1.64983
63-DPI	tx_naive	7.83341e-07	-5.74195
70-DPI	sham_naive	0.991825	0.301095
70-DPI	mild_naive	0.847614	0.721984
70-DPI	moderate_naive	0.902579	-0.618707
70-DPI	tx_naive	3.9989e-07	-5.91116
