## Supplementary material for "The composition of motor recovery revealed by syllable-level behavioral analysis after spinal cord injury": Statistics for all Figures: Eisdorfer_SourceData3.xlsx

### Sheet: b-anova
tp	anova_p	anova_stats
00-preinjury	0.00174396	4.83253
02-DPI	7.10201e-22	62.3612
07-DPI	1.16834e-20	55.9669
14-DPI	1.50941e-18	46.0573
21-DPI	1.14244e-18	46.5873
28-DPI	3.6762e-15	32.8697
35-DPI	1.60144e-16	38.1997
42-DPI	8.45024e-15	31.634
49-DPI	8.05861e-14	28.4349
56-DPI	1.544e-10	19.1398
63-DPI	4.11065e-12	23.342
70-DPI	3.97912e-11	20.7964

### Sheet: b-dunnett
tp	pair	pvalue	statistic
00-preinjury	sham_naive	0.60427	1.12882
00-preinjury	mild_naive	0.2542	1.71205
00-preinjury	moderate_naive	0.00526003	3.31681
00-preinjury	tx_naive	0.00128038	3.77149
02-DPI	sham_naive	0.324935	1.5678
02-DPI	mild_naive	1.78397e-11	8.31225
02-DPI	moderate_naive	0	12.881
02-DPI	tx_naive	0	10.455
07-DPI	sham_naive	0.977471	-0.425625
07-DPI	mild_naive	0.000239651	4.25693
07-DPI	moderate_naive	4.44089e-16	9.9581
07-DPI	tx_naive	1.11022e-16	10.543
14-DPI	sham_naive	0.77972	-0.875717
14-DPI	mild_naive	0.00549565	3.3063
14-DPI	moderate_naive	5.32628e-11	7.85587
14-DPI	tx_naive	7.77156e-16	9.97989
21-DPI	sham_naive	0.987715	-0.360278
21-DPI	mild_naive	0.543904	1.2149
21-DPI	moderate_naive	1.32282e-08	7.11076
21-DPI	tx_naive	6.66134e-15	10.1609
28-DPI	sham_naive	0.510105	-1.26418
28-DPI	mild_naive	0.579248	-1.1643
28-DPI	moderate_naive	0.000353077	4.21469
28-DPI	tx_naive	4.22005e-10	7.68836
35-DPI	sham_naive	0.870805	-0.723703
35-DPI	mild_naive	0.952024	0.529866
35-DPI	moderate_naive	2.52341e-06	5.57781
35-DPI	tx_naive	7.9492e-14	9.15012
42-DPI	sham_naive	0.960849	-0.498154
42-DPI	mild_naive	0.999981	0.068456
42-DPI	moderate_naive	9.19248e-06	5.19492
42-DPI	tx_naive	6.48104e-12	8.1423
49-DPI	sham_naive	0.470609	-1.3236
49-DPI	mild_naive	0.623573	-1.10164
49-DPI	moderate_naive	0.0013995	3.73854
49-DPI	tx_naive	1.6392e-09	7.13996
56-DPI	sham_naive	0.999974	-0.0741457
56-DPI	mild_naive	0.974214	-0.442081
56-DPI	moderate_naive	0.0066108	3.24123
56-DPI	tx_naive	1.43367e-08	6.53305
63-DPI	sham_naive	0.999978	-0.0717278
63-DPI	mild_naive	0.897357	0.66909
63-DPI	moderate_naive	2.89885e-05	4.83431
63-DPI	tx_naive	2.07832e-09	7.31487
70-DPI	sham_naive	0.866973	-0.731758
70-DPI	mild_naive	0.112605	-2.13263
70-DPI	moderate_naive	0.0770407	2.30508
70-DPI	tx_naive	6.32845e-07	5.81843

### Sheet: f-anova
syll_num	tp	anova_p	anova_stats
19	00-preinjury	0.0601182	2.38213
19	02-DPI	2.63035e-15	33.3754
19	07-DPI	1.60762e-11	21.7089
19	14-DPI	4.78314e-09	15.5505
19	21-DPI	3.35319e-07	11.5717
19	28-DPI	1.62074e-07	12.2187
19	35-DPI	1.29394e-07	12.4757
19	42-DPI	6.75416e-06	9.03358
19	49-DPI	2.08684e-05	8.1323
19	56-DPI	1.49747e-05	8.39466
19	63-DPI	5.11545e-05	7.43472
19	70-DPI	0.00114781	5.13996
43	00-preinjury	1.38952e-10	19.2557
43	02-DPI	2.1698e-05	8.10163
43	07-DPI	9.11335e-09	14.9154
43	14-DPI	3.35607e-14	29.6522
43	21-DPI	4.56852e-12	23.2132
43	28-DPI	1.40135e-15	34.3403
43	35-DPI	4.03066e-17	40.5643
43	42-DPI	2.70235e-14	29.9582
43	49-DPI	3.46309e-13	26.4772
43	56-DPI	1.07753e-13	28.038
43	63-DPI	2.3864e-11	21.2479
43	70-DPI	3.56183e-10	18.3421
62	00-preinjury	0.811561	0.394958
62	02-DPI	1.24178e-07	12.4591
62	07-DPI	4.42373e-07	11.3285
62	14-DPI	1.32301e-08	14.5535
62	21-DPI	5.53175e-12	22.9808
62	28-DPI	1.44386e-11	21.8351
62	35-DPI	2.40863e-13	27.1769
62	42-DPI	5.13045e-12	23.0721
62	49-DPI	2.86841e-11	21.035
62	56-DPI	2.89901e-07	11.7001
62	63-DPI	8.54195e-11	19.7957
62	70-DPI	1.11758e-09	17.1236

### Sheet: f-dunnett
syll_num	tp	pair	pvalue	statistic
19	00-preinjury	sham_naive	0.98684	0.367051
19	00-preinjury	mild_naive	0.0971744	2.19823
19	00-preinjury	moderate_naive	0.996137	0.265033
19	00-preinjury	tx_naive	0.149423	1.99276
19	02-DPI	sham_naive	0.246907	-1.72851
19	02-DPI	mild_naive	3.08466e-10	-7.45966
19	02-DPI	moderate_naive	1.42553e-13	-9.07308
19	02-DPI	tx_naive	4.81404e-12	-8.3572
19	07-DPI	sham_naive	0.999408	-0.163646
19	07-DPI	mild_naive	0.000640388	-3.98476
19	07-DPI	moderate_naive	1.42322e-08	-6.63521
19	07-DPI	tx_naive	1.25591e-08	-6.70139
19	14-DPI	sham_naive	0.949048	-0.538304
19	14-DPI	mild_naive	0.0363296	-2.61685
19	14-DPI	moderate_naive	7.72695e-06	-5.17132
19	14-DPI	tx_naive	4.59389e-08	-6.34067
19	21-DPI	sham_naive	0.994441	-0.291577
19	21-DPI	mild_naive	0.87629	-0.71179
19	21-DPI	moderate_naive	0.00770589	-3.18858
19	21-DPI	tx_naive	2.43312e-06	-5.52455
19	28-DPI	sham_naive	0.973819	0.443949
19	28-DPI	mild_naive	0.758661	-0.907753
19	28-DPI	moderate_naive	0.0114493	-3.05041
19	28-DPI	tx_naive	2.30216e-06	-5.43726
19	35-DPI	sham_naive	0.58697	1.15507
19	35-DPI	mild_naive	0.995575	-0.275181
19	35-DPI	moderate_naive	0.0416289	-2.56386
19	35-DPI	tx_naive	1.3925e-05	-5.01528
19	42-DPI	sham_naive	0.695224	1.00027
19	42-DPI	mild_naive	0.993147	-0.308163
19	42-DPI	moderate_naive	0.140923	-2.02194
19	42-DPI	tx_naive	0.000176311	-4.33357
19	49-DPI	sham_naive	0.72102	0.96323
19	49-DPI	mild_naive	0.969419	-0.46396
19	49-DPI	moderate_naive	0.447946	-1.35853
19	49-DPI	tx_naive	0.000285983	-4.255
19	56-DPI	sham_naive	0.755535	0.912392
19	56-DPI	mild_naive	0.999855	-0.114538
19	56-DPI	moderate_naive	0.112862	-2.12879
19	56-DPI	tx_naive	0.000418687	-4.08451
19	63-DPI	sham_naive	0.610954	1.11936
19	63-DPI	mild_naive	0.999981	-0.0685783
19	63-DPI	moderate_naive	0.337479	-1.54442
19	63-DPI	tx_naive	0.00114246	-3.80248
19	70-DPI	sham_naive	0.99066	-0.335797
19	70-DPI	mild_naive	0.990717	-0.335241
19	70-DPI	moderate_naive	0.286266	-1.64635
19	70-DPI	tx_naive	0.00109999	-3.8141
43	00-preinjury	sham_naive	0.993523	0.303552
43	00-preinjury	mild_naive	2.66064e-08	6.43896
43	00-preinjury	moderate_naive	1.39394e-07	6.28129
43	00-preinjury	tx_naive	0.000816492	3.89792
43	02-DPI	sham_naive	0.030095	2.69127
43	02-DPI	mild_naive	0.0039415	3.41427
43	02-DPI	moderate_naive	0.992034	-0.320744
43	02-DPI	tx_naive	0.84876	-0.762642
43	07-DPI	sham_naive	0.44618	1.36121
43	07-DPI	mild_naive	9.50991e-07	5.8129
43	07-DPI	moderate_naive	0.000136829	4.43858
43	07-DPI	tx_naive	0.999973	-0.0752114
43	14-DPI	sham_naive	0.974465	0.440849
43	14-DPI	mild_naive	1.25217e-07	6.24838
43	14-DPI	moderate_naive	1.54643e-10	7.68606
43	14-DPI	tx_naive	0.999292	0.171243
43	21-DPI	sham_naive	0.992007	0.321003
43	21-DPI	mild_naive	3.83512e-05	4.76445
43	21-DPI	moderate_naive	1.50972e-09	7.1926
43	21-DPI	tx_naive	0.997526	0.236054
43	28-DPI	sham_naive	0.661785	1.04779
43	28-DPI	mild_naive	1.01772e-05	5.08478
43	28-DPI	moderate_naive	2.9754e-14	9.42061
43	28-DPI	tx_naive	0.888319	0.68792
43	35-DPI	sham_naive	0.681148	1.02195
43	35-DPI	mild_naive	8.5883e-06	5.17831
43	35-DPI	moderate_naive	2.22045e-16	10.1616
43	35-DPI	tx_naive	0.982756	0.396072
43	42-DPI	sham_naive	0.851294	0.758198
43	42-DPI	mild_naive	0.000101449	4.56779
43	42-DPI	moderate_naive	1.57352e-12	8.59647
43	42-DPI	tx_naive	0.994397	0.292173
43	49-DPI	sham_naive	0.720604	0.9638
43	49-DPI	mild_naive	8.07214e-05	4.55459
43	49-DPI	moderate_naive	6.00342e-12	8.25934
43	49-DPI	tx_naive	0.933691	0.582891
43	56-DPI	sham_naive	0.926597	0.601426
43	56-DPI	mild_naive	0.000339232	4.16345
43	56-DPI	moderate_naive	7.49956e-13	8.59379
43	56-DPI	tx_naive	0.717889	0.967749
43	63-DPI	sham_naive	0.932493	0.586088
43	63-DPI	mild_naive	0.000705089	3.97929
43	63-DPI	moderate_naive	4.33361e-10	7.3039
43	63-DPI	tx_naive	0.96184	0.494454
43	70-DPI	sham_naive	0.996985	0.249326
43	70-DPI	mild_naive	0.00105287	3.8299
43	70-DPI	moderate_naive	1.00813e-08	6.63296
43	70-DPI	tx_naive	0.986878	0.368005
62	00-preinjury	sham_naive	0.9276	-0.598909
62	00-preinjury	mild_naive	0.999975	0.0734784
62	00-preinjury	moderate_naive	1	0.0126572
62	00-preinjury	tx_naive	0.90915	0.643242
62	02-DPI	sham_naive	0.999998	0.0393885
62	02-DPI	mild_naive	0.170737	1.92595
62	02-DPI	moderate_naive	0.00410572	3.40514
62	02-DPI	tx_naive	3.57691e-07	5.91091
62	07-DPI	sham_naive	1	0.0115027
62	07-DPI	mild_naive	0.862924	0.737059
62	07-DPI	moderate_naive	0.165729	1.94081
62	07-DPI	tx_naive	1.21527e-06	5.60341
62	14-DPI	sham_naive	1	0.00691415
62	14-DPI	mild_naive	0.988279	0.355715
62	14-DPI	moderate_naive	0.525506	1.24164
62	14-DPI	tx_naive	1.20738e-07	6.18668
62	21-DPI	sham_naive	1	0.0218933
62	21-DPI	mild_naive	0.999704	0.137261
62	21-DPI	moderate_naive	0.833616	0.788962
62	21-DPI	tx_naive	3.6742e-10	7.57428
62	28-DPI	sham_naive	1	0.0204341
62	28-DPI	mild_naive	0.999863	0.113022
62	28-DPI	moderate_naive	0.930381	0.59171
62	28-DPI	tx_naive	3.52462e-10	7.34026
62	35-DPI	sham_naive	1	-0.0152789
62	35-DPI	mild_naive	0.999866	0.112566
62	35-DPI	moderate_naive	0.989348	0.347425
62	35-DPI	tx_naive	1.92765e-11	8.11226
62	42-DPI	sham_naive	1	0.0088039
62	42-DPI	mild_naive	0.999985	0.0650784
62	42-DPI	moderate_naive	0.973628	0.444871
62	42-DPI	tx_naive	2.38637e-10	7.49088
62	49-DPI	sham_naive	1	0.0171032
62	49-DPI	mild_naive	0.999958	0.0836805
62	49-DPI	moderate_naive	0.99806	0.221657
62	49-DPI	tx_naive	9.28447e-09	7.10861
62	56-DPI	sham_naive	1	0.0113463
62	56-DPI	mild_naive	0.999999	0.0296428
62	56-DPI	moderate_naive	0.999449	0.160667
62	56-DPI	tx_naive	4.06068e-06	5.29142
62	63-DPI	sham_naive	1	0.000593973
62	63-DPI	mild_naive	0.999963	0.0815365
62	63-DPI	moderate_naive	0.998346	0.212734
62	63-DPI	tx_naive	4.21332e-09	6.89197
62	70-DPI	sham_naive	1	0.00893166
62	70-DPI	mild_naive	0.999992	0.055255
62	70-DPI	moderate_naive	0.99919	0.177824
62	70-DPI	tx_naive	4.96694e-08	6.41195

### Sheet: j
pair	test_statistics	p_values	sig
session_vs_timepoint	-15.7901	1.33358e-34	TRUE
intermouse_vs_timepoint	-13.7456	6.12618e-29	TRUE
intramouse_vs_timepoint	-12.9153	8.10647e-27	TRUE
injury_vs_timepoint	-9.64156	1.04328e-17	TRUE

### Sheet: k
pair	test_statistics	p_values	sig
session_injured_vs_notinjured	7.17358	2.08284e-11	TRUE
intermouse_injured_vs_notinjured	10.1468	2.68926e-19	TRUE
intramouse_injured_vs_notinjured	6.04502	8.86202e-09	TRUE
