## Supplementary material for "The composition of motor recovery revealed by syllable-level behavioral analysis after spinal cord injury": Statistics for all Figures: Eisdorfer_SourceData4.xlsx

### Sheet: b-anova
tp	anova_p	anova_stats
00-preinjury	0.000274171	6.22883
02-DPI	1.14079e-26	105.286
07-DPI	4.6684e-20	58.6182
14-DPI	3.75691e-18	47.8333
21-DPI	3.57105e-23	77.1966
28-DPI	1.47347e-22	72.9724
35-DPI	5.88736e-21	61.8472
42-DPI	3.5542e-21	64.1706
49-DPI	1.14565e-17	45.5459
56-DPI	1.188e-19	55.4726
63-DPI	2.02006e-16	39.0803
70-DPI	3.9843e-15	37.0337

### Sheet: b-dunnett
tp	pair	pvalue	statistic
00-preinjury	sham_naive	0.25543	1.72379
00-preinjury	mild_naive	0.205988	1.84164
00-preinjury	moderate_naive	3.41865e-05	4.8146
00-preinjury	tx_naive	0.0387235	2.6037
02-DPI	sham_naive	0.00276782	3.54476
02-DPI	mild_naive	1.55431e-15	10.1505
02-DPI	moderate_naive	0	16.353
02-DPI	tx_naive	0	16.0167
07-DPI	sham_naive	0.807204	0.840904
07-DPI	mild_naive	2.5753e-05	4.93449
07-DPI	moderate_naive	4.44089e-16	10.5099
07-DPI	tx_naive	0	11.9319
14-DPI	sham_naive	0.653587	1.06673
14-DPI	mild_naive	0.00167892	3.70021
14-DPI	moderate_naive	1.24561e-10	7.91973
14-DPI	tx_naive	0	11.8053
21-DPI	sham_naive	0.634496	1.09376
21-DPI	mild_naive	0.00999791	3.11231
21-DPI	moderate_naive	1.30007e-13	9.14389
21-DPI	tx_naive	0	14.8589
28-DPI	sham_naive	0.831038	0.799258
28-DPI	mild_naive	0.0661187	2.37882
28-DPI	moderate_naive	4.12625e-12	8.48825
28-DPI	tx_naive	0	14.2629
35-DPI	sham_naive	0.502584	1.29217
35-DPI	mild_naive	0.00419509	3.40857
35-DPI	moderate_naive	1.38043e-11	8.20029
35-DPI	tx_naive	0	13.6665
42-DPI	sham_naive	0.495224	1.2946
42-DPI	mild_naive	0.00105228	3.86038
42-DPI	moderate_naive	6.0697e-12	8.40795
42-DPI	tx_naive	0	13.8896
49-DPI	sham_naive	0.597618	1.14598
49-DPI	mild_naive	0.117925	2.11679
49-DPI	moderate_naive	2.1097e-07	6.13418
49-DPI	tx_naive	0	11.708
56-DPI	sham_naive	0.945291	0.544065
56-DPI	mild_naive	0.0277832	2.72689
56-DPI	moderate_naive	7.7313e-08	6.3863
56-DPI	tx_naive	0	12.3829
63-DPI	sham_naive	0.617824	1.12476
63-DPI	mild_naive	0.00390642	3.43491
63-DPI	moderate_naive	3.13169e-09	7.0157
63-DPI	tx_naive	0	10.8704
70-DPI	sham_naive	0.993588	0.282162
70-DPI	mild_naive	0.344313	1.4897
70-DPI	moderate_naive	0.000176125	4.37431
70-DPI	tx_naive	8.51541e-14	9.34079

### Sheet: f-anova
syll_num	tp	anova_p	anova_stats
26	00-preinjury	0.629793	0.648659
26	02-DPI	9.96817e-12	22.2738
26	07-DPI	0.000182729	6.47101
26	14-DPI	0.254072	1.36893
26	21-DPI	0.0970595	2.05143
26	28-DPI	0.464432	0.908037
26	35-DPI	0.0552526	2.44213
26	42-DPI	0.0204368	3.12164
26	49-DPI	0.050708	2.49905
26	56-DPI	0.00965258	3.63723
26	63-DPI	0.16996	1.6586
26	70-DPI	0.743882	0.488834
31	00-preinjury	0.000786567	5.40161
31	02-DPI	1.00176e-07	12.6542
31	07-DPI	3.76884e-08	13.5577
31	14-DPI	3.24875e-07	11.5996
31	21-DPI	0.000106002	6.87949
31	28-DPI	3.55639e-05	7.7156
31	35-DPI	4.85208e-05	7.49577
31	42-DPI	1.25775e-08	14.6024
31	49-DPI	0.000140468	6.66763
31	56-DPI	0.00479206	4.12248
31	63-DPI	6.93747e-06	9.01187
31	70-DPI	0.0288917	2.88738
88	00-preinjury	0.000158867	6.57547
88	02-DPI	0.0228651	3.04471
88	07-DPI	0.00822314	3.74789
88	14-DPI	0.432618	0.964928
88	21-DPI	0.862914	0.321065
88	28-DPI	0.0462047	2.56284
88	35-DPI	0.0301263	2.85867
88	42-DPI	0.00298415	4.45362
88	49-DPI	0.000149385	6.62151
88	56-DPI	0.017661	3.22175
88	63-DPI	0.0199862	3.13693
88	70-DPI	0.00766752	3.80145

### Sheet: f-dunnett
syll_num	tp	pair	pvalue	statistic
26	00-preinjury	sham_naive	0.52499	-1.24233
26	00-preinjury	mild_naive	0.830897	-0.79357
26	00-preinjury	moderate_naive	0.999773	-0.12837
26	00-preinjury	tx_naive	0.718825	-0.966349
26	02-DPI	sham_naive	0.98629	-0.371199
26	02-DPI	mild_naive	1.26775e-06	-5.64143
26	02-DPI	moderate_naive	9.55076e-10	-7.26528
26	02-DPI	tx_naive	7.48576e-07	-5.72279
26	07-DPI	sham_naive	0.805272	-0.8357
26	07-DPI	mild_naive	0.103807	-2.16752
26	07-DPI	moderate_naive	0.000471534	-4.07002
26	07-DPI	tx_naive	0.0009292	-3.87241
26	14-DPI	sham_naive	0.290544	1.63485
26	14-DPI	mild_naive	0.982083	-0.399427
26	14-DPI	moderate_naive	0.997264	0.242298
26	14-DPI	tx_naive	0.796625	0.849449
26	21-DPI	sham_naive	0.999994	0.0512236
26	21-DPI	mild_naive	0.109383	-2.14347
26	21-DPI	moderate_naive	0.243879	-1.73538
26	21-DPI	tx_naive	0.909818	-0.641742
26	28-DPI	sham_naive	0.744766	0.928433
26	28-DPI	mild_naive	0.970815	0.457842
26	28-DPI	moderate_naive	0.90191	-0.659287
26	28-DPI	tx_naive	0.922063	0.612772
26	35-DPI	sham_naive	0.99817	0.218862
26	35-DPI	mild_naive	0.099612	-2.18826
26	35-DPI	moderate_naive	0.179815	-1.90083
26	35-DPI	tx_naive	0.897787	-0.669454
26	42-DPI	sham_naive	0.508948	1.26602
26	42-DPI	mild_naive	0.911177	-0.638606
26	42-DPI	moderate_naive	0.929427	-0.594152
26	42-DPI	tx_naive	0.143328	2.01383
26	49-DPI	sham_naive	0.0323943	2.66245
26	49-DPI	mild_naive	0.999863	0.113071
26	49-DPI	moderate_naive	0.913033	0.634332
26	49-DPI	tx_naive	0.538553	1.22272
26	56-DPI	sham_naive	0.29407	1.62793
26	56-DPI	mild_naive	0.245052	-1.73268
26	56-DPI	moderate_naive	0.489531	-1.29489
26	56-DPI	tx_naive	0.999753	-0.131129
26	63-DPI	sham_naive	0.992429	0.316414
26	63-DPI	mild_naive	0.281195	-1.6541
26	63-DPI	moderate_naive	0.323641	-1.57018
26	63-DPI	tx_naive	0.598018	-1.13773
26	70-DPI	sham_naive	0.986189	0.373165
26	70-DPI	mild_naive	0.752127	0.920105
26	70-DPI	moderate_naive	0.716477	0.972366
26	70-DPI	tx_naive	0.514676	1.26045
31	00-preinjury	sham_naive	0.999906	-0.102788
31	00-preinjury	mild_naive	0.00815014	3.17038
31	00-preinjury	moderate_naive	0.24405	1.73487
31	00-preinjury	tx_naive	0.0057057	3.28984
31	02-DPI	sham_naive	0.858414	0.745338
31	02-DPI	mild_naive	1.2376e-07	6.19294
31	02-DPI	moderate_naive	0.136716	2.03677
31	02-DPI	tx_naive	0.500269	1.27887
31	07-DPI	sham_naive	0.999914	-0.100519
31	07-DPI	mild_naive	0.000107066	4.52922
31	07-DPI	moderate_naive	1.79303e-06	5.52293
31	07-DPI	tx_naive	0.151091	1.98743
31	14-DPI	sham_naive	0.995929	-0.268684
31	14-DPI	mild_naive	3.01732e-05	4.89507
31	14-DPI	moderate_naive	0.000486218	4.05192
31	14-DPI	tx_naive	0.627805	1.09569
31	21-DPI	sham_naive	0.907516	-0.646899
31	21-DPI	mild_naive	0.180614	1.8969
31	21-DPI	moderate_naive	0.00223339	3.59872
31	21-DPI	tx_naive	0.999889	-0.107084
31	28-DPI	sham_naive	0.952712	-0.526454
31	28-DPI	mild_naive	0.0323409	2.66315
31	28-DPI	moderate_naive	0.00369496	3.43609
31	28-DPI	tx_naive	0.963629	-0.487602
31	35-DPI	sham_naive	0.989711	-0.344209
31	35-DPI	mild_naive	0.0240542	2.78028
31	35-DPI	moderate_naive	0.00131625	3.7726
31	35-DPI	tx_naive	0.999869	0.11196
31	42-DPI	sham_naive	0.995093	-0.282135
31	42-DPI	mild_naive	0.000977562	3.84675
31	42-DPI	moderate_naive	3.18471e-06	5.42684
31	42-DPI	tx_naive	0.996571	0.256891
31	49-DPI	sham_naive	0.862106	-0.738532
31	49-DPI	mild_naive	0.042985	2.55
31	49-DPI	moderate_naive	0.00498413	3.33515
31	49-DPI	tx_naive	0.998456	0.209028
31	56-DPI	sham_naive	0.997436	-0.238242
31	56-DPI	mild_naive	0.111634	2.13379
31	56-DPI	moderate_naive	0.0100452	3.09796
31	56-DPI	tx_naive	0.299236	1.61746
31	63-DPI	sham_naive	0.99998	-0.0695138
31	63-DPI	mild_naive	0.000288359	4.20989
31	63-DPI	moderate_naive	0.000676364	3.97814
31	63-DPI	tx_naive	0.547998	1.20901
31	70-DPI	sham_naive	0.999999	0.0302652
31	70-DPI	mild_naive	0.499199	1.28337
31	70-DPI	moderate_naive	0.0195587	2.85892
31	70-DPI	tx_naive	0.735727	0.944312
88	00-preinjury	sham_naive	0.999975	0.073815
88	00-preinjury	mild_naive	0.00974873	3.10724
88	00-preinjury	moderate_naive	0.0807018	2.2821
88	00-preinjury	tx_naive	0.000453167	4.08827
88	02-DPI	sham_naive	0.896117	0.671734
88	02-DPI	mild_naive	0.0249974	2.76294
88	02-DPI	moderate_naive	0.0589097	2.41865
88	02-DPI	tx_naive	0.0408281	2.57031
88	07-DPI	sham_naive	0.259226	1.70096
88	07-DPI	mild_naive	0.00142581	3.74687
88	07-DPI	moderate_naive	0.351891	1.51829
88	07-DPI	tx_naive	0.11693	2.11206
88	14-DPI	sham_naive	0.957071	0.511734
88	14-DPI	mild_naive	0.319166	1.57882
88	14-DPI	moderate_naive	0.517433	1.25361
88	14-DPI	tx_naive	0.303963	1.60819
88	21-DPI	sham_naive	0.987582	0.361358
88	21-DPI	mild_naive	0.827926	0.798532
88	21-DPI	moderate_naive	0.96621	0.477386
88	21-DPI	tx_naive	0.670715	1.03511
88	28-DPI	sham_naive	0.892272	0.679778
88	28-DPI	mild_naive	0.911984	0.636771
88	28-DPI	moderate_naive	0.985602	0.376158
88	28-DPI	tx_naive	0.0229451	2.79632
88	35-DPI	sham_naive	0.974741	0.440447
88	35-DPI	mild_naive	0.752941	0.917892
88	35-DPI	moderate_naive	0.740305	0.936575
88	35-DPI	tx_naive	0.0111328	3.06408
88	42-DPI	sham_naive	0.990232	0.338706
88	42-DPI	mild_naive	0.684292	1.01586
88	42-DPI	moderate_naive	0.414557	1.41166
88	42-DPI	tx_naive	0.00131571	3.7526
88	49-DPI	sham_naive	0.891422	-0.681536
88	49-DPI	mild_naive	0.948928	0.538658
88	49-DPI	moderate_naive	0.993871	0.299185
88	49-DPI	tx_naive	0.000875583	3.89199
88	56-DPI	sham_naive	0.993138	0.308269
88	56-DPI	mild_naive	0.983205	0.392371
88	56-DPI	moderate_naive	0.995157	0.281184
88	56-DPI	tx_naive	0.0140128	2.97837
88	63-DPI	sham_naive	0.996292	0.262217
88	63-DPI	mild_naive	0.998363	0.212181
88	63-DPI	moderate_naive	1	0.00211062
88	63-DPI	tx_naive	0.0223052	2.80709
88	70-DPI	sham_naive	0.884624	0.697533
88	70-DPI	mild_naive	1	0.00795179
88	70-DPI	moderate_naive	0.991245	0.330008
88	70-DPI	tx_naive	0.0084327	3.16107

### Sheet: j
pair	test_statistics	p_values	sig
session_vs_timepoint	-13.0166	1.44578e-27	TRUE
intermouse_vs_timepoint	-8.76889	2.20777e-15	TRUE
intramouse_vs_timepoint	-8.80513	1.28132e-15	TRUE
injury_vs_timepoint	-5.87588	2.24084e-08	TRUE

### Sheet: k
pair	test_statistics	p_values	sig
session_injured_vs_notinjured	7.75595	8.05303e-13	TRUE
intermouse_injured_vs_notinjured	9.71062	4.20656e-18	TRUE
intramouse_injured_vs_notinjured	7.92818	2.62947e-13	TRUE
