## Supplementary material for "The composition of motor recovery revealed by syllable-level behavioral analysis after spinal cord injury": Statistics for all Figures: Eisdorfer_SourceData5.xlsx

### Sheet: b-anova
tp	anova_p	anova_stats
00-preinjury	8.32778e-13	25.339
02-DPI	1.48223e-16	37.9331
07-DPI	7.35318e-14	28.5607
14-DPI	1.05094e-09	17.0907
21-DPI	3.44248e-14	29.6165
28-DPI	1.55316e-08	14.399
35-DPI	2.10598e-08	14.176
42-DPI	3.0304e-08	13.7627
49-DPI	1.04521e-08	14.7819
56-DPI	4.57045e-09	15.5957
63-DPI	3.51091e-09	15.8593
70-DPI	1.4401e-08	14.5435

### Sheet: b-dunnett
tp	pair	pvalue	statistic
00-preinjury	sham_naive	0.608068	-1.12344
00-preinjury	mild_naive	5.57616e-08	6.29834
00-preinjury	moderate_naive	0.000114855	4.49884
00-preinjury	tx_naive	2.80588e-08	6.51866
02-DPI	sham_naive	0.999931	0.0949596
02-DPI	mild_naive	9.18712e-05	-4.56664
02-DPI	moderate_naive	1.44329e-15	-9.84667
02-DPI	tx_naive	4.40566e-08	-6.52254
07-DPI	sham_naive	0.99697	-0.248789
07-DPI	mild_naive	0.698619	-0.995432
07-DPI	moderate_naive	2.92843e-07	-6.16877
07-DPI	tx_naive	2.98022e-11	-7.90496
14-DPI	sham_naive	0.587023	-1.15326
14-DPI	mild_naive	0.556354	-1.19697
14-DPI	moderate_naive	0.00223877	-3.59728
14-DPI	tx_naive	8.78022e-10	-7.22018
21-DPI	sham_naive	0.460225	-1.3394
21-DPI	mild_naive	0.162129	-1.95203
21-DPI	moderate_naive	0.000276495	-4.23609
21-DPI	tx_naive	7.54952e-15	-9.65266
28-DPI	sham_naive	0.928906	-0.595508
28-DPI	mild_naive	0.871521	-0.721
28-DPI	moderate_naive	0.079662	-2.28762
28-DPI	tx_naive	2.36828e-08	-6.47546
35-DPI	sham_naive	0.893051	-0.679491
35-DPI	mild_naive	0.750533	-0.921491
35-DPI	moderate_naive	0.049763	-2.49122
35-DPI	tx_naive	3.23979e-08	-6.50665
42-DPI	sham_naive	0.997473	-0.237317
42-DPI	mild_naive	0.757665	-0.909267
42-DPI	moderate_naive	0.0360943	-2.61973
42-DPI	tx_naive	9.09258e-08	-6.24866
49-DPI	sham_naive	0.907546	-0.646868
49-DPI	mild_naive	0.606541	-1.12565
49-DPI	moderate_naive	0.0258035	-2.7509
49-DPI	tx_naive	2.46527e-08	-6.67238
56-DPI	sham_naive	0.973392	-0.445994
56-DPI	mild_naive	0.194447	-1.85826
56-DPI	moderate_naive	0.0224335	-2.80479
56-DPI	tx_naive	6.20046e-09	-6.9388
63-DPI	sham_naive	1	-0.024628
63-DPI	mild_naive	0.054065	-2.45424
63-DPI	moderate_naive	0.00443656	-3.37354
63-DPI	tx_naive	1.02688e-08	-6.79946
70-DPI	sham_naive	0.739458	0.938881
70-DPI	mild_naive	0.862341	-0.740359
70-DPI	moderate_naive	0.349453	-1.52568
70-DPI	tx_naive	2.45999e-07	-5.95664

### Sheet: d-anova
tp	anova_p	anova_stats
02-DPI	2.39267e-21	68.7946
07-DPI	1.75097e-05	8.52919
14-DPI	0.00448125	4.23429
21-DPI	0.0271081	2.95895
28-DPI	0.000478026	5.88858
35-DPI	0.103606	2.01939
42-DPI	0.000411001	6.00375
49-DPI	0.423078	0.984746
56-DPI	0.594918	0.700276
63-DPI	0.188358	1.59299
70-DPI	0.334549	1.16758

### Sheet: d-dunnett
tp	pair	pvalue	statistic
02-DPI	sham_naive	0.0917396	2.2251
02-DPI	mild_naive	3.77476e-15	9.72546
02-DPI	moderate_naive	0	13.668
02-DPI	tx_naive	4.44089e-16	10.896
07-DPI	sham_naive	0.420405	1.39526
07-DPI	mild_naive	0.000263743	4.32171
07-DPI	moderate_naive	5.38393e-05	4.76954
07-DPI	tx_naive	0.261796	1.69047
14-DPI	sham_naive	0.677207	1.01767
14-DPI	mild_naive	0.367462	1.48438
14-DPI	moderate_naive	0.00126894	3.80439
14-DPI	tx_naive	0.0976359	2.1963
21-DPI	sham_naive	0.793377	0.846545
21-DPI	mild_naive	0.95617	-0.508922
21-DPI	moderate_naive	0.0880428	-2.24363
21-DPI	tx_naive	0.99893	-0.187865
28-DPI	sham_naive	1	-0.0130998
28-DPI	mild_naive	0.873792	0.709148
28-DPI	moderate_naive	0.918357	0.615001
28-DPI	tx_naive	0.000979753	3.89194
35-DPI	sham_naive	0.950073	-0.528935
35-DPI	mild_naive	0.377253	-1.4674
35-DPI	moderate_naive	0.041213	-2.57221
35-DPI	tx_naive	0.327604	-1.55697
42-DPI	sham_naive	0.554506	1.19167
42-DPI	mild_naive	0.99997	-0.0760747
42-DPI	moderate_naive	0.0187035	-2.88287
42-DPI	tx_naive	0.1676	-1.93275
49-DPI	sham_naive	0.999418	0.16085
49-DPI	mild_naive	0.461396	1.33032
49-DPI	moderate_naive	0.752436	0.908897
49-DPI	tx_naive	0.315165	1.58064
56-DPI	sham_naive	0.8967	-0.663337
56-DPI	mild_naive	0.996591	-0.253277
56-DPI	moderate_naive	0.989924	0.33735
56-DPI	tx_naive	0.819281	0.805066
63-DPI	sham_naive	0.965286	-0.475489
63-DPI	mild_naive	0.635824	-1.07616
63-DPI	moderate_naive	0.998305	0.211427
63-DPI	tx_naive	0.586472	1.146
70-DPI	sham_naive	0.964035	0.480389
70-DPI	mild_naive	0.580472	-1.15455
70-DPI	moderate_naive	0.879459	-0.698221
70-DPI	tx_naive	0.517943	-1.24499

### Sheet: i
pair	test_stats	pvalue	sig
session_vs_inter_mouse	13.1248	3.10996e-13	TRUE
session_vs_intra_mouse	0.317621	0.753129	FALSE
session_vs_timepoint	2.20407	0.0356102	TRUE
session_vs_injury	10.094	1.16113e-10	TRUE
inter_mouse_vs_session	-13.1248	3.10996e-13	TRUE
inter_mouse_vs_intra_mouse	-12.6987	6.72408e-13	TRUE
inter_mouse_vs_timepoint	-7.17324	8.31281e-08	TRUE
inter_mouse_vs_injury	-3.19999	0.00360287	TRUE
intra_mouse_vs_session	-0.317621	0.753129	FALSE
intra_mouse_vs_inter_mouse	12.6987	6.72408e-13	TRUE
intra_mouse_vs_timepoint	1.93747	0.0624824	FALSE
intra_mouse_vs_injury	9.70877	2.66656e-10	TRUE
timepoint_vs_session	-2.20407	0.0356102	TRUE
timepoint_vs_inter_mouse	7.17324	8.31281e-08	TRUE
timepoint_vs_intra_mouse	-1.93747	0.0624824	FALSE
timepoint_vs_injury	5.3774	9.8929e-06	TRUE
injury_vs_session	-10.094	1.16113e-10	TRUE
injury_vs_inter_mouse	3.19999	0.00360287	TRUE
injury_vs_intra_mouse	-9.70877	2.66656e-10	TRUE
injury_vs_timepoint	-5.3774	9.8929e-06	TRUE

### Sheet: j
pair	test_statistics	p_values	sig
session_injured_vs_notinjured	-0.387163	0.701563	FALSE
intra_mouse_injured_vs_notinjured	-0.674289	0.505657	FALSE
inter_mouse_injured_vs_notinjured	1.50347	0.143915	FALSE
timepoint_injured_vs_notinjured	-1.58086	0.124756	FALSE
