## Supplementary material for "The composition of motor recovery revealed by syllable-level behavioral analysis after spinal cord injury": Statistics for all Figures: Eisdorfer_SourceData6.xlsx

### Sheet: a-anova
tp	anova_p	anova_stats
00-preinjury	0.0280447	2.91721
02-DPI	2.58597e-17	43.9274
07-DPI	5.44056e-15	34.6913
14-DPI	5.8302e-12	24.016
21-DPI	6.53125e-16	37.9156
28-DPI	2.1945e-17	44.2503
35-DPI	4.40636e-14	30.6538
42-DPI	6.73599e-16	37.8612
49-DPI	7.09608e-15	33.8638
56-DPI	3.45458e-15	35.0535
63-DPI	1.63984e-09	17.0239
70-DPI	2.62814e-10	20.0941

### Sheet: a-dunnett
tp	pair	pvalue	statistic
00-preinjury	sham_naive	0.993528	0.308936
00-preinjury	mild_naive	0.825357	-0.815608
00-preinjury	moderate_naive	0.0374037	-2.61794
00-preinjury	tx_naive	0.594716	-1.1575
02-DPI	sham_naive	0.997686	0.233679
02-DPI	mild_naive	0.000280587	-4.24798
02-DPI	moderate_naive	8.30636e-12	-9.08214
02-DPI	tx_naive	3.41727e-13	-9.37469
07-DPI	sham_naive	0.991444	0.330298
07-DPI	mild_naive	0.38532	-1.47104
07-DPI	moderate_naive	1.70896e-07	-6.14868
07-DPI	tx_naive	6.73128e-13	-9.17931
14-DPI	sham_naive	0.780833	-0.880561
14-DPI	mild_naive	0.998783	0.198114
14-DPI	moderate_naive	0.0247195	-2.77855
14-DPI	tx_naive	2.88155e-11	-8.09876
21-DPI	sham_naive	0.981551	-0.405697
21-DPI	mild_naive	0.914581	0.635509
21-DPI	moderate_naive	0.0108172	-3.08338
21-DPI	tx_naive	1.37668e-14	-9.816
28-DPI	sham_naive	0.997587	0.236275
28-DPI	mild_naive	0.453964	1.35744
28-DPI	moderate_naive	0.0492937	-2.50285
28-DPI	tx_naive	3.44169e-14	-10.0934
35-DPI	sham_naive	0.982216	-0.406313
35-DPI	mild_naive	0.918631	0.632571
35-DPI	moderate_naive	0.035411	-2.64129
35-DPI	tx_naive	1.9984e-13	-8.95114
42-DPI	sham_naive	0.999977	-0.0730527
42-DPI	mild_naive	0.944513	-0.556375
42-DPI	moderate_naive	0.000803626	-3.93462
42-DPI	tx_naive	2.33147e-15	-10.0684
49-DPI	sham_naive	0.999998	-0.0388911
49-DPI	mild_naive	0.751721	0.924814
49-DPI	moderate_naive	0.105612	-2.16889
49-DPI	tx_naive	1.66311e-13	-9.00156
56-DPI	sham_naive	0.99927	0.170448
56-DPI	mild_naive	0.975299	0.431839
56-DPI	moderate_naive	0.175925	-1.90747
56-DPI	tx_naive	3.22187e-13	-8.97125
63-DPI	sham_naive	0.998275	-0.21897
63-DPI	mild_naive	0.797528	-0.861248
63-DPI	moderate_naive	0.0242049	-2.78747
63-DPI	tx_naive	4.49933e-09	-7.01463
70-DPI	sham_naive	0.999082	0.170235
70-DPI	mild_naive	0.743699	0.88372
70-DPI	moderate_naive	0.517539	-1.20661
70-DPI	tx_naive	4.21896e-07	-5.96744

### Sheet: c-anova
tp	anova_p	anova_stats
02-DPI	3.99907e-13	34.238
07-DPI	0.0664629	2.37152
14-DPI	0.0733126	2.30016
21-DPI	0.341477	1.15911
28-DPI	0.00048606	6.15736
35-DPI	0.0265204	3.04262
42-DPI	0.041363	2.71706
49-DPI	2.36753e-07	13.6161
56-DPI	8.29796e-08	14.8431
63-DPI	0.1059	2.03236
70-DPI	0.176686	1.65691

### Sheet: c-dunnett
tp	pair	pvalue	statistic
02-DPI	sham_naive	0.100175	2.04447
02-DPI	mild_naive	1.72749e-07	6.21476
02-DPI	moderate_naive	1.04227e-09	7.85359
02-DPI	tx_naive	9.89096e-10	7.53817
07-DPI	sham_naive	0.582072	0.953353
07-DPI	mild_naive	0.333929	1.3625
07-DPI	moderate_naive	0.151295	1.83114
07-DPI	tx_naive	0.881006	0.52633
14-DPI	sham_naive	0.427056	1.19302
14-DPI	mild_naive	0.251758	1.54123
14-DPI	moderate_naive	0.0723069	2.20317
14-DPI	tx_naive	0.517941	1.04787
21-DPI	sham_naive	0.884944	0.519735
21-DPI	mild_naive	1	0.0163878
21-DPI	moderate_naive	0.491657	1.08833
21-DPI	tx_naive	0.911371	0.472842
28-DPI	sham_naive	0.595941	0.933481
28-DPI	mild_naive	0.73458	0.74119
28-DPI	moderate_naive	0.0777033	2.16884
28-DPI	tx_naive	0.00779059	3.12807
35-DPI	sham_naive	0.370667	1.29243
35-DPI	mild_naive	0.93935	0.415549
35-DPI	moderate_naive	0.121574	1.94676
35-DPI	tx_naive	0.0932278	2.07978
42-DPI	sham_naive	0.212966	1.64052
42-DPI	mild_naive	0.316048	1.39855
42-DPI	moderate_naive	0.160538	1.79928
42-DPI	tx_naive	0.020516	2.75366
49-DPI	sham_naive	0.920276	0.455729
49-DPI	mild_naive	0.465363	1.12988
49-DPI	moderate_naive	0.23423	1.58436
49-DPI	tx_naive	0.000426185	4.20008
56-DPI	sham_naive	0.965439	0.347852
56-DPI	mild_naive	0.822604	0.617013
56-DPI	moderate_naive	0.522179	1.04141
56-DPI	tx_naive	0.000612507	3.98978
63-DPI	sham_naive	0.960595	0.362178
63-DPI	mild_naive	0.502846	1.07095
63-DPI	moderate_naive	0.518882	1.04655
63-DPI	tx_naive	0.129153	1.91497
70-DPI	sham_naive	0.672586	-0.826416
70-DPI	mild_naive	0.983902	-0.277774
70-DPI	moderate_naive	0.983608	-0.27923
70-DPI	tx_naive	0.817187	0.624945

### Sheet: h
pair	test_stats	pvalue	sig
session_vs_inter_mouse	11.4669	1.7219e-12	TRUE
session_vs_intra_mouse	0.40384	0.689016	FALSE
session_vs_timepoint	2.25577	0.0310536	TRUE
session_vs_injury	7.3539	2.80339e-08	TRUE
inter_mouse_vs_session	-11.4669	1.7219e-12	TRUE
inter_mouse_vs_intra_mouse	-11.7166	1.01141e-12	TRUE
inter_mouse_vs_timepoint	-8.36965	2.42669e-09	TRUE
inter_mouse_vs_injury	-3.30243	0.00255085	TRUE
intra_mouse_vs_session	-0.40384	0.689016	FALSE
intra_mouse_vs_inter_mouse	11.7166	1.01141e-12	TRUE
intra_mouse_vs_timepoint	1.94482	0.0606287	FALSE
intra_mouse_vs_injury	7.26022	3.62038e-08	TRUE
timepoint_vs_session	-2.25577	0.0310536	TRUE
timepoint_vs_inter_mouse	8.36965	2.42669e-09	TRUE
timepoint_vs_intra_mouse	-1.94482	0.0606287	FALSE
timepoint_vs_injury	4.81173	3.68182e-05	TRUE
injury_vs_session	-7.3539	2.80339e-08	TRUE
injury_vs_inter_mouse	3.30243	0.00255085	TRUE
injury_vs_intra_mouse	-7.26022	3.62038e-08	TRUE
injury_vs_timepoint	-4.81173	3.68182e-05	TRUE

### Sheet: i
pair	test_statistics	p_values	sig
session_injured_vs_notinjured	-0.438197	0.664187	FALSE
intra_mouse_injured_vs_notinjured	-0.716851	0.478666	FALSE
inter_mouse_injured_vs_notinjured	2.68691	0.0113426	TRUE
timepoint_injured_vs_notinjured	-2.1768	0.0369846	TRUE
