## Supplementary material for "The composition of motor recovery revealed by syllable-level behavioral analysis after spinal cord injury": Statistics for all Figures: Eisdorfer_SourceData7.xlsx

### Sheet: a-left-anova
tp	anova_p	anova_stats
02-DPI	5.32864e-38	224.047
07-DPI	8.87559e-32	140.077
14-DPI	8.73861e-41	274.962
21-DPI	1.89776e-38	231.6
28-DPI	4.55246e-43	324.616
35-DPI	2.5555e-53	703.461
42-DPI	1.3079e-47	449.872
49-DPI	2.58268e-49	507.934
56-DPI	8.55518e-47	424.404
63-DPI	2.08918e-49	511.269
70-DPI	3.9148e-49	521.004

### Sheet: a-left-dunnett
tp	pair	pvalue	statistic
02-DPI	sham_naive	0.933675	-0.582949
02-DPI	mild_naive	0	-14.3336
02-DPI	moderate_naive	0	-21.3328
02-DPI	tx_naive	0	-21.4018
07-DPI	sham_naive	1	0
07-DPI	mild_naive	8.88178e-16	-10.0324
07-DPI	moderate_naive	0	-13.0937
07-DPI	tx_naive	0	-19.2744
14-DPI	sham_naive	0.996493	-0.258426
14-DPI	mild_naive	0	-11.8105
14-DPI	moderate_naive	0	-13.9144
14-DPI	tx_naive	0	-28.4627
21-DPI	sham_naive	1	0
21-DPI	mild_naive	6.55032e-15	-10.0553
21-DPI	moderate_naive	0	-12.1615
21-DPI	tx_naive	0	-26.0617
28-DPI	sham_naive	1	0
28-DPI	mild_naive	0	-13.3365
28-DPI	moderate_naive	0	-14.7589
28-DPI	tx_naive	0	-30.79
35-DPI	sham_naive	1	0
35-DPI	mild_naive	0	-18.5422
35-DPI	moderate_naive	0	-20.3573
35-DPI	tx_naive	0	-45.4838
42-DPI	sham_naive	1	0
42-DPI	mild_naive	0	-13.9319
42-DPI	moderate_naive	0	-15.3906
42-DPI	tx_naive	0	-36.4532
49-DPI	sham_naive	1	0
49-DPI	mild_naive	0	-14.4905
49-DPI	moderate_naive	0	-17.4227
49-DPI	tx_naive	0	-38.6509
56-DPI	sham_naive	1	0
56-DPI	mild_naive	0	-13.6335
56-DPI	moderate_naive	0	-15.9283
56-DPI	tx_naive	0	-35.3357
63-DPI	sham_naive	1	0
63-DPI	mild_naive	0	-14.2485
63-DPI	moderate_naive	0	-17.594
63-DPI	tx_naive	0	-38.7579
70-DPI	sham_naive	1	0
70-DPI	mild_naive	0	-14.4928
70-DPI	moderate_naive	0	-18.146
70-DPI	tx_naive	0	-39.4226

### Sheet: a-right-anova
tp	anova_p	anova_stats
02-DPI	8.74e-41	274.96
07-DPI	4.49327e-33	154.734
14-DPI	3.047e-25	83.1212
21-DPI	2.98501e-28	106.199
28-DPI	3.8102e-31	133.379
35-DPI	3.1252e-30	126.86
42-DPI	6.28182e-30	121.286
49-DPI	1.48753e-30	127.376
56-DPI	2.31572e-33	158.171
63-DPI	3.00497e-31	134.451
70-DPI	7.95219e-30	122.844

### Sheet: a-right-dunnett
tp	pair	pvalue	statistic
02-DPI	sham_naive	0.963374	-0.488587
02-DPI	mild_naive	0	-19.3259
02-DPI	moderate_naive	0	-23.8016
02-DPI	tx_naive	0	-21.9236
07-DPI	sham_naive	1	0
07-DPI	mild_naive	0	-13.0708
07-DPI	moderate_naive	0	-17.4554
07-DPI	tx_naive	0	-17.1445
14-DPI	sham_naive	0.999901	-0.104032
14-DPI	mild_naive	2.4758e-14	-9.34208
14-DPI	moderate_naive	0	-11.4938
14-DPI	tx_naive	0	-13.9063
21-DPI	sham_naive	1	0
21-DPI	mild_naive	3.02203e-13	-8.81811
21-DPI	moderate_naive	0	-12.4232
21-DPI	tx_naive	0	-16.2692
28-DPI	sham_naive	1	0
28-DPI	mild_naive	0	-11.734
28-DPI	moderate_naive	0	-13.6135
28-DPI	tx_naive	0	-18.074
35-DPI	sham_naive	1	0
35-DPI	mild_naive	5.21805e-15	-10.2951
35-DPI	moderate_naive	0	-13.3408
35-DPI	tx_naive	0	-17.8194
42-DPI	sham_naive	1	0
42-DPI	mild_naive	0	-10.6065
42-DPI	moderate_naive	0	-12.0253
42-DPI	tx_naive	0	-17.8076
49-DPI	sham_naive	1	0
49-DPI	mild_naive	5.55112e-16	-10.2264
49-DPI	moderate_naive	0	-13.7
49-DPI	tx_naive	0	-17.7005
56-DPI	sham_naive	1	0
56-DPI	mild_naive	0	-11.4377
56-DPI	moderate_naive	0	-15.4717
56-DPI	tx_naive	0	-19.5951
63-DPI	sham_naive	1	0
63-DPI	mild_naive	4.21885e-14	-9.62219
63-DPI	moderate_naive	0	-13.9228
63-DPI	tx_naive	0	-18.358
70-DPI	sham_naive	1	0
70-DPI	mild_naive	8.88178e-16	-10.4437
70-DPI	moderate_naive	0	-13.3404
70-DPI	tx_naive	0	-17.7113

### Sheet: i
test	t_stat	p_value	lesion	significant
ms vs bms_sub	5.59767	1.76841e-05	MBP	TRUE
ms vs bms_score	6.68162	1.67079e-06	MBP	TRUE
bms_sub vs bms_score	1.46888	0.157419	MBP	FALSE
ms vs bms_sub	0.440194	0.664517	MBP_ventral_dist_to_LB	FALSE
ms vs bms_score	1.55213	0.136312	MBP_ventral_dist_to_LB	FALSE
bms_sub vs bms_score	2.13903	0.0449534	MBP_ventral_dist_to_LB	TRUE
ms vs bms_sub	2.82127	0.0105484	MBP_Rostral_Caudal_mid	TRUE
ms vs bms_score	5.24497	3.92389e-05	MBP_Rostral_Caudal_mid	TRUE
bms_sub vs bms_score	3.2979	0.00359366	MBP_Rostral_Caudal_mid	TRUE
