## Supplementary material for "The composition of motor recovery revealed by syllable-level behavioral analysis after spinal cord injury": Statistics for all Figures: Eisdorfer_SourceData8.xlsx

### Sheet: a-left-anova
tp	anova_p	anova_stats
02-DPI	3.61974e-39	295.258
07-DPI	1.64394e-28	126.375
14-DPI	1.2351e-35	222.443
21-DPI	7.61206e-36	226.253
28-DPI	5.01217e-42	370.172
35-DPI	1.23696e-50	690.017
42-DPI	5.22826e-41	341.614
49-DPI	1.37401e-49	667.272
56-DPI	3.44616e-44	438.618
63-DPI	1.45183e-46	485.469
70-DPI	3.96728e-38	327.585

### Sheet: a-left-dunnett
tp	pair	pvalue	statistic
02-DPI	sham_naive	0.184124	-1.89552
02-DPI	mild_naive	0	-13.902
02-DPI	moderate_naive	0	-25.6495
02-DPI	tx_naive	0	-24.8246
07-DPI	sham_naive	0.988668	-0.356201
07-DPI	mild_naive	7.96641e-12	-8.42718
07-DPI	moderate_naive	0	-13.0075
07-DPI	tx_naive	0	-18.3519
14-DPI	sham_naive	1	0
14-DPI	mild_naive	6.07736e-13	-9.23541
14-DPI	moderate_naive	0	-13.6101
14-DPI	tx_naive	0	-25.0757
21-DPI	sham_naive	0.99726	-0.24413
21-DPI	mild_naive	4.36067e-11	-8.31708
21-DPI	moderate_naive	0	-12.4739
21-DPI	tx_naive	0	-25.5779
28-DPI	sham_naive	0.99294	-0.312895
28-DPI	mild_naive	0	-11.252
28-DPI	moderate_naive	0	-15.2649
28-DPI	tx_naive	0	-32.7826
35-DPI	sham_naive	0.983034	-0.401073
35-DPI	mild_naive	0	-13.9905
35-DPI	moderate_naive	0	-21.3308
35-DPI	tx_naive	0	-44.9511
42-DPI	sham_naive	0.546089	-1.21976
42-DPI	mild_naive	7.66054e-15	-10.004
42-DPI	moderate_naive	0	-14.7888
42-DPI	tx_naive	0	-31.949
49-DPI	sham_naive	1	0
49-DPI	mild_naive	0	-13.953
49-DPI	moderate_naive	0	-20.9602
49-DPI	tx_naive	0	-43.7201
56-DPI	sham_naive	0.731493	-0.940926
56-DPI	mild_naive	0	-11.8908
56-DPI	moderate_naive	0	-16.9978
56-DPI	tx_naive	0	-35.0297
63-DPI	sham_naive	0.350217	-1.53646
63-DPI	mild_naive	0	-10.994
63-DPI	moderate_naive	0	-18.4321
63-DPI	tx_naive	0	-38.2671
70-DPI	sham_naive	0.521492	-1.20085
70-DPI	mild_naive	1.83176e-12	-8.75445
70-DPI	moderate_naive	0	-13.2498
70-DPI	tx_naive	0	-28.7641

### Sheet: a-right-anova
tp	anova_p	anova_stats
02-DPI	3.58153e-46	512.005
07-DPI	1.93395e-32	176.328
14-DPI	3.87302e-27	109.652
21-DPI	1.8845e-24	86.6156
28-DPI	1.34486e-26	104.635
35-DPI	6.07686e-30	135.815
42-DPI	2.00516e-25	94.4234
49-DPI	1.83054e-27	112.773
56-DPI	6.12672e-32	164.448
63-DPI	5.89038e-30	132.745
70-DPI	7.46942e-24	91.2394

### Sheet: a-right-dunnett
tp	pair	pvalue	statistic
02-DPI	sham_naive	0.105048	-2.17133
02-DPI	mild_naive	0	-24.3534
02-DPI	moderate_naive	0	-33.7085
02-DPI	tx_naive	0	-30.8943
07-DPI	sham_naive	0.999639	-0.145884
07-DPI	mild_naive	0	-11.5967
07-DPI	moderate_naive	0	-19.0352
07-DPI	tx_naive	0	-18.3728
14-DPI	sham_naive	1	0
14-DPI	mild_naive	2.76446e-14	-9.84926
14-DPI	moderate_naive	0	-13.533
14-DPI	tx_naive	0	-15.6672
21-DPI	sham_naive	0.999861	-0.114201
21-DPI	mild_naive	1.54264e-09	-7.34896
21-DPI	moderate_naive	0	-11.4725
21-DPI	tx_naive	0	-14.6239
28-DPI	sham_naive	1	0
28-DPI	mild_naive	4.63241e-12	-8.54722
28-DPI	moderate_naive	0	-11.7327
28-DPI	tx_naive	0	-16.3666
35-DPI	sham_naive	0.999755	-0.133515
35-DPI	mild_naive	1.01192e-10	-7.8817
35-DPI	moderate_naive	0	-14.4601
35-DPI	tx_naive	0	-18.2893
42-DPI	sham_naive	0.963696	-0.491026
42-DPI	mild_naive	7.74048e-10	-7.43484
42-DPI	moderate_naive	0	-11.765
42-DPI	tx_naive	0	-15.7195
49-DPI	sham_naive	1	0
49-DPI	mild_naive	8.11307e-12	-8.20101
49-DPI	moderate_naive	0	-12.9836
49-DPI	tx_naive	0	-16.6458
56-DPI	sham_naive	0.974975	-0.433413
56-DPI	mild_naive	2.22045e-16	-10.5632
56-DPI	moderate_naive	0	-15.4822
56-DPI	tx_naive	0	-19.7212
63-DPI	sham_naive	0.832371	-0.80365
63-DPI	mild_naive	1.28243e-11	-8.26627
63-DPI	moderate_naive	0	-14.7938
63-DPI	tx_naive	0	-18.3477
70-DPI	sham_naive	0.95439	-0.487894
70-DPI	mild_naive	4.35553e-09	-6.96852
70-DPI	moderate_naive	1.11022e-16	-11.2702
70-DPI	tx_naive	0	-14.2836

### Sheet: k
test	t_stat	p_value	lesion	significant
ms vs bms_sub	2.97785	0.00743726	MBP	TRUE
ms vs bms_score	3.98689	0.00072542	MBP	TRUE
bms_sub vs bms_score	0.62453	0.539339	MBP	FALSE
ms vs bms_sub	0.913549	0.371836	MBP_ventral_dist_to_LB	FALSE
ms vs bms_score	1.50339	0.148366	MBP_ventral_dist_to_LB	FALSE
bms_sub vs bms_score	0.62573	0.538568	MBP_ventral_dist_to_LB	FALSE
ms vs bms_sub	1.24486	0.227574	MBP_Rostral_Caudal_mid	FALSE
ms vs bms_score	3.13301	0.00523733	MBP_Rostral_Caudal_mid	TRUE
bms_sub vs bms_score	2.42192	0.0250631	MBP_Rostral_Caudal_mid	TRUE
