## Supplementary material for "The composition of motor recovery revealed by syllable-level behavioral analysis after spinal cord injury": Statistics for all Figures: Eisdorfer_SourceData9.xlsx

### Sheet: d-anova
tp	anova_p	anova_stats
00-preinjury	1.24746e-16	38.2189
02-DPI	6.2698e-36	192.034
07-DPI	4.21724e-35	180.457
14-DPI	2.01417e-34	171.44
21-DPI	7.69824e-33	151.991
28-DPI	2.19264e-30	125.71
35-DPI	1.53466e-34	177.331
42-DPI	6.45431e-34	164.992
49-DPI	1.00706e-34	175.385
56-DPI	1.73746e-25	84.8198
63-DPI	9.53484e-30	119.571
70-DPI	2.42052e-29	118.204

### Sheet: d-dunnett
tp	pair	pvalue	statistic
00-preinjury	sham_naive	1	0
00-preinjury	mild_naive	7.33569e-12	-8.32578
00-preinjury	moderate_naive	3.32188e-09	-7.06667
00-preinjury	tx_naive	5.32463e-13	-8.64051
02-DPI	sham_naive	0.240692	-1.74279
02-DPI	mild_naive	0	-14.9341
02-DPI	moderate_naive	0	-20.4317
02-DPI	tx_naive	0	-20.0716
07-DPI	sham_naive	0.955935	0.515677
07-DPI	mild_naive	0	-11.9352
07-DPI	moderate_naive	0	-16.7555
07-DPI	tx_naive	0	-20.3236
14-DPI	sham_naive	0.992419	0.316512
14-DPI	mild_naive	0	-10.8841
14-DPI	moderate_naive	0	-14.8963
14-DPI	tx_naive	0	-20.8979
21-DPI	sham_naive	0.981267	0.404317
21-DPI	mild_naive	1.89027e-12	-8.61766
21-DPI	moderate_naive	0	-13.4882
21-DPI	tx_naive	0	-19.8709
28-DPI	sham_naive	0.998981	0.187934
28-DPI	mild_naive	9.87667e-11	-7.70993
28-DPI	moderate_naive	0	-12.0957
28-DPI	tx_naive	0	-18.2737
35-DPI	sham_naive	0.976353	0.43234
35-DPI	mild_naive	2.03171e-14	-9.93711
35-DPI	moderate_naive	0	-14.0897
35-DPI	tx_naive	0	-21.6636
42-DPI	sham_naive	0.99989	-0.107011
42-DPI	mild_naive	4.44089e-16	-9.9528
42-DPI	moderate_naive	0	-14.0117
42-DPI	tx_naive	0	-21.1294
49-DPI	sham_naive	0.99054	0.335799
49-DPI	mild_naive	9.76996e-15	-10.0216
49-DPI	moderate_naive	0	-14.2387
49-DPI	tx_naive	0	-21.5392
56-DPI	sham_naive	0.989899	-0.341765
56-DPI	mild_naive	1.94409e-10	-7.62694
56-DPI	moderate_naive	5.55112e-16	-10.2962
56-DPI	tx_naive	0	-15.2282
63-DPI	sham_naive	0.983933	-0.387635
63-DPI	mild_naive	7.19425e-13	-9.06497
63-DPI	moderate_naive	0	-12.5138
63-DPI	tx_naive	0	-17.941
70-DPI	sham_naive	0.997596	-0.23511
70-DPI	mild_naive	1.68039e-11	-8.00116
70-DPI	moderate_naive	0	-12.129
70-DPI	tx_naive	0	-18.1064

### Sheet: h
test	tstat	pval	lesion	significant
ps vs bms_avg	3.80988	0.00109695	MBP	TRUE
ps vs bms_sub	2.94047	0.00808788	MBP	TRUE
bms_avg vs bms_sub	-1.70043	0.104549	MBP	FALSE
ps vs bms_avg	0.401333	0.692431	MBP_ventral_dist_to_LB	FALSE
ps vs bms_sub	-1.09038	0.288508	MBP_ventral_dist_to_LB	FALSE
bms_avg vs bms_sub	-1.28642	0.212989	MBP_ventral_dist_to_LB	FALSE
ps vs bms_avg	3.61682	0.00171982	MBP_Rostral_Caudal_mid	TRUE
ps vs bms_sub	2.75705	0.0121562	MBP_Rostral_Caudal_mid	TRUE
bms_avg vs bms_sub	-1.1234	0.274573	MBP_Rostral_Caudal_mid	FALSE
