## Supplementary material for "The composition of motor recovery revealed by syllable-level behavioral analysis after spinal cord injury": Statistics for all Figures: Eisdorfer_SourceData10.xlsx

### Sheet: d-anova
tp	anova_p	anova_stats
00-preinjury	0.342247	1.14821
02-DPI	8.32891e-31	149.669
07-DPI	1.71867e-25	97.018
14-DPI	4.84599e-31	152.633
21-DPI	2.01878e-33	185.786
28-DPI	4.44329e-35	212.651
35-DPI	3.74912e-32	162.901
42-DPI	5.2924e-33	179.516
49-DPI	2.23397e-32	170.509
56-DPI	6.5162e-35	209.801
63-DPI	3.69906e-35	201.695
70-DPI	2.14763e-28	139.133

### Sheet: d-dunnett
tp	pair	pvalue	statistic
00-preinjury	sham_naive	1	0
00-preinjury	mild_naive	0.998528	0.210186
00-preinjury	moderate_naive	0.339727	-1.55537
00-preinjury	tx_naive	0.995624	-0.278704
02-DPI	sham_naive	9.08631e-05	-4.61964
02-DPI	mild_naive	2.22045e-16	-11.1659
02-DPI	moderate_naive	0	-18.6701
02-DPI	tx_naive	0	-20.3541
07-DPI	sham_naive	0.959006	-0.5101
07-DPI	mild_naive	4.32288e-06	-5.3929
07-DPI	moderate_naive	0	-10.7004
07-DPI	tx_naive	0	-16.4588
14-DPI	sham_naive	0.924823	-0.610506
14-DPI	mild_naive	8.75017e-05	-4.57528
14-DPI	moderate_naive	1.55431e-15	-10.1631
14-DPI	tx_naive	0	-21.0136
21-DPI	sham_naive	0.909774	-0.646691
21-DPI	mild_naive	0.000281085	-4.26538
21-DPI	moderate_naive	2.22045e-16	-10.7032
21-DPI	tx_naive	0	-23.0901
28-DPI	sham_naive	0.758327	-0.91488
28-DPI	mild_naive	0.000734764	-3.94851
28-DPI	moderate_naive	0	-11.4225
28-DPI	tx_naive	0	-24.6896
35-DPI	sham_naive	0.899691	-0.676192
35-DPI	mild_naive	0.000174696	-4.40643
35-DPI	moderate_naive	1.77636e-15	-9.99485
35-DPI	tx_naive	0	-21.9108
42-DPI	sham_naive	0.805032	-0.842302
42-DPI	mild_naive	0.000372515	-4.16668
42-DPI	moderate_naive	8.88178e-16	-10.1516
42-DPI	tx_naive	0	-22.8185
49-DPI	sham_naive	0.998621	-0.204529
49-DPI	mild_naive	0.00372094	-3.44877
49-DPI	moderate_naive	1.8141e-12	-9.26965
49-DPI	tx_naive	0	-21.8772
56-DPI	sham_naive	0.882445	-0.693102
56-DPI	mild_naive	0.000141322	-4.46482
56-DPI	moderate_naive	1.11022e-16	-10.7138
56-DPI	tx_naive	0	-23.9418
63-DPI	sham_naive	0.978605	-0.426951
63-DPI	mild_naive	1.56092e-05	-5.01213
63-DPI	moderate_naive	1.11022e-16	-10.9613
63-DPI	tx_naive	0	-24.258
70-DPI	sham_naive	0.984163	-0.360422
70-DPI	mild_naive	0.00651464	-3.25713
70-DPI	moderate_naive	1.83987e-10	-7.77957
70-DPI	tx_naive	0	-18.1191

### Sheet: Sheet1
test	tstat	pval	lesion	significant
ps vs bms_avg	0.980166	0.338713	MBP	FALSE
ps vs bms_sub	-0.055006	0.956679	MBP	FALSE
bms_avg vs bms_sub	-0.718011	0.481055	MBP	FALSE
ps vs bms_avg	0.872771	0.393146	MBP_ventral_dist_to_LB	FALSE
ps vs bms_sub	2.74185	0.0125697	MBP_ventral_dist_to_LB	TRUE
bms_avg vs bms_sub	1.17096	0.255379	MBP_ventral_dist_to_LB	FALSE
ps vs bms_avg	2.5706	0.0182493	MBP_Rostral_Caudal_mid	TRUE
ps vs bms_sub	0.783595	0.442459	MBP_Rostral_Caudal_mid	FALSE
bms_avg vs bms_sub	-2.06226	0.0524151	MBP_Rostral_Caudal_mid	TRENDING
