## Supplemental Tables for "The composition of motor recovery revealed by syllable-level behavioral analysis after spinal cord injury": Eisdorfer_supplemental-table1.xlsx

### Sheet: labeling
syll_num	syll_type	syll_cat
0	dart	dart
4	dart	dart
7	dart	dart_injured
34	dart	dart_injured
11	groom	groom
57	groom	groom
83	groom	groom
25	groom	groom_injured
66	groom	groom_paralyzed
67	groom	groom_paralyzed
79	groom	groom_paralyzed
81	groom	groom_paralyzed
82	groom	groom_paralyzed
85	groom	groom_paralyzed
87	groom	groom_paralyzed
88	groom	groom_paralyzed
89	groom	groom_paralyzed
91	groom	groom_paralyzed
92	groom	groom_paralyzed
8	locomotion	locomotion
13	locomotion	locomotion
17	locomotion	locomotion
19	locomotion	locomotion
20	locomotion	locomotion
32	locomotion	locomotion
35	locomotion	locomotion
99	locomotion	locomotion
16	locomotion	locomotion_injured
23	locomotion	locomotion_injured
43	locomotion	locomotion_injured
52	locomotion	locomotion_injured
55	locomotion	locomotion_injured
62	locomotion	locomotion_paralyzed
73	locomotion	locomotion_paralyzed
77	locomotion	locomotion_paralyzed
86	locomotion	locomotion_paralyzed
45	pause/freeze	pause/freeze
31	pause/freeze	pause/freeze_injured
39	pause/freeze	pause/freeze_injured
40	pause/freeze	pause/freeze_injured
1	pause/freeze	pause/freeze_paralyzed
78	pause/freeze	pause/freeze_paralyzed
95	pause/freeze	pause/freeze_paralyzed
3	rear	rear
9	rear	rear
10	rear	rear
12	rear	rear
14	rear	rear
15	rear	rear
24	rear	rear
26	rear	rear
27	rear	rear
28	rear	rear
29	rear	rear
33	rear	rear
36	rear	rear
37	rear	rear
41	rear	rear
42	rear	rear
44	rear	rear
47	rear	rear
48	rear	rear
49	rear	rear
53	rear	rear
60	rear	rear
61	rear	rear
63	rear	rear
65	rear	rear
68	rear	rear
69	rear	rear
70	rear	rear
72	rear	rear
74	rear	rear
75	rear	rear
84	rear	rear
5	rear	rear_injured
18	rear	rear_injured
22	rear	rear_injured
38	rear	rear_injured
46	rear	rear_injured
56	rear	rear_injured
76	rear	rear_injured
50	rear	rear_paralyzed
54	rear	rear_paralyzed
58	rear	rear_paralyzed
59	rear	rear_paralyzed
71	rear	rear_paralyzed
90	rear	rear_paralyzed
94	rear	rear_paralyzed
96	rear	rear_paralyzed
2	scrunch	scrunch
6	scrunch	scrunch
64	turn	turn_paralyzed

### Sheet: heirarchal clustering
		syll_num	syll_type	syll_cat	syll_cat_specific	description
fwd mvmnt		7	dart	dart_injured	dart_to_rear_injured	dart to rear
		4	dart	dart	dart_to_rear	dart to rear
		35	locomotion	locomotion	locomotion_fast	great ex of normal locomotion; spd: 8mm/f; locomotion that crosses from one side of the bucket to the other through the middle
		0	dart	dart	dart_to_rear	dart to rear
		5	rear	rear_injured	rear_up_injured	mostly on wall or near bucket edge on top R corner
		32	locomotion	locomotion	locomotion_slow	spd: 3.5 mm/f; rear down from wall to turn to left to locomotion near bucket edges
		15	rear	rear	rear_down	wall assisted
		59	rear	rear_paralyzed	mid_rear_paralyzed	near bucket edges mostly on R side; sometimes with fwd mvmnt
		90	rear	rear_paralyzed	mid_rear_paralyzed	mostly near bucket edges
		92	groom	groom_paralyzed
		86	locomotion	locomotion_paralyzed	locomotion_slow_paralyzed	spd: 1.5mm/f;
		64	turn	turn_paralyzed	turn_right_paralyzed
		79	groom	groom_paralyzed
		21	rear	rear_injured	mid_rear_injured	twds bucket edges
		96	rear	rear_paralyzed
		40	pause/freeze	pause/freeze_injured		some fwd mvmnt so it cant be a pause
		71	rear	rear_paralyzed	mid_rear_paralyzed	some with fwd mvmnt and everywhere in bucket (except dead center)
		73	locomotion	locomotion_paralyzed	locomotion_slow_paralyzed	spd: 1-1.5mm/f;
		58	rear	rear_paralyzed	mid_rear_paralyzed	near bucket edges
		52	locomotion	locomotion_injured	locomotion_slow_injured	spd: 1 mm/f; around bucket edges
		56	rear	rear_injured	mid_rear_injured	between middle and edges of bucket mostly in upper R quad
		38	rear	rear_injured	mid_rear_injured	bucket edges but I don't think mostly on wall
		77	locomotion	locomotion_paralyzed	locomotion_fast_paralyzed	spd: 2.5mm/f; only used by Tx
		18	rear	rear_injured	mid_rear_injured	mostly in middle of bucket and some have small fwd mvmnt
		24	rear	rear	mid_rear	mostly used by preinj condition; mostly on L side of the bucket
		45	pause/freeze	pause/freeze		seems like all groups use this between 2d-28d but don't use as much preinj and later timepts
		9	rear	rear	rear_down	near bucket edges but not on wall
		47	rear	rear	mid_rear	near bucket walls on L side
		63	rear	rear	mid_rear	near bucket edges mostly on L side (some are wall assisted)
		14	rear	rear	mid_rear	everywhere in bucket but mostly on L side
		54	rear	rear_paralyzed	mid_rear_paralyzed	near or on walls
		39	pause/freeze	pause/freeze_injured
		42	rear	rear	rear_up	from wall assisted
		26	rear	rear	mid_rear	for uninjured animals, this rear is not on the wall; for Tx, this rear is wall assisted
		19	locomotion	locomotion	locomotion_slow	spd: 3.5 mm/f; around bucket edges
		34	dart	dart_injured	dart_to_rear_injured	some fwd mvmnt in the rear
		80	jump	jump
		83	groom	groom		for normal animals, this is mostly groom (tho some are rearing); some Tx animals are displaying this syllable too but they are rearing
		68	rear	rear	mid_rear	mostly used by pre and early timepts for sham and naive; not on wall but high rear on L side of the bucket from middle of bucket to edge
		84	rear	rear	mid_rear	not on wall but high rear everywhere in bucket
		2	scrunch	scrunch	scrunch_to_turn	scrunch after a rear down and then turn (mostly L turns but not all)
		36	rear	rear	mid_rear	between middle of bucket and bucket edges
		10	rear	rear	rear_down	mostly on wall but just near edges
		75	rear	rear	mid_rear	wall assisted; rear where they are turning L slightly to rear down but the actual down part isn't in the syllable
		30	scrunch	scrunch		scrunch following a rear
		70	rear	rear	mid_rear	wall assisted
		41	rear	rear	rear_down	from wall assisted
		51	jump	jump
		76	rear	rear_injured	mid_rear_injured	wall assisted; good example of how a wall assisted rear_injured is not as high as a normal rear
		37	rear	rear	mid_rear	I think mostly on bucket walls
		65	rear	rear	mid_rear	wall assisted
		3	rear	rear	rear_down	mostly from wall assisted or near bucket edge
		27	rear	rear	mid_rear	towards bucket edges and on wall
		53	rear	rear	mid_rear	mostly in upper right quad near or on wall
		48	rear	rear	mid_rear	I'm going with mid rear but it's a bit of a rear up at the very tail end of the rear; mostly between middle of bucket and edges
		12	rear	rear	mid_rear	everywhere in bucket but mostly in upper R quad
		72	rear	rear	mid_rear	good example of rear where the animals are sitting on their hindquarters. Not "injured" syllable bc naive and shams also express
		50	rear	rear_paralyzed	mid_rear_paralyzed	everywhere in bucket
		44	rear	rear	mid_rear	between middle of bucket and bucket edges
		69	rear	rear	mid_rear	mostly used by pre and early timepts for sham and naive; not on wall but near edge in upper L quad
		46	rear	rear_injured	rear_down_injured	near bucket walls/on walls
		61	rear	rear	rear_down	wall assisted
		1	pause/freeze	pause/freeze_paralyzed		most animals are pausing/freezing; used by Tx and Mild and Mod
		33	rear	rear	rear_up
		29	rear	rear	rear_down
		60	rear	rear	rear_up	between middle and edges of bucket
		97	rear	rear_injured	rear_down_injured	some are rear up
		74	rear	rear	rear_up	wall assisted
		28	rear	rear	mid_rear	mostly on L side of bucket
		49	rear	rear	mid_rear	mostly on L side near bucket edges but not on wall
		95	pause/freeze	pause/freeze_paralyzed
		85	groom	groom_paralyzed
		62	locomotion	locomotion_paralyzed	locomotion_slow_paralyzed	spd: 1.5mm/f;
		81	groom	groom_paralyzed
		13	locomotion	locomotion	locomotion_fast	spd: 6 mm/f
		23	locomotion	locomotion_injured	locomotion_slow_injured	spd: 3 mm/f; mostly middle crossing; good ex of instable locomotion
		31	pause/freeze	pause/freeze_injured
		55	locomotion	locomotion_injured	locomotion_slow_injured	spd: 2.5mm/f; around bucket edges
		43	locomotion	locomotion_injured	locomotion_fast_injured	spd: 6.5mm/f; cross middle of bucket
		93	jump	jump
		98	rear	rear		only 4 instances and 1 of them is a flip
		66	groom	groom_paralyzed		only used at early time pts for injured groups
		11	groom	groom
		20	locomotion	locomotion	locomotion_slow	spd: ~2.5mm/f; mostly used by preinj condition
		16	locomotion	locomotion_injured	locomotion_slow_injured	spd: 3 mm/f; around bucket edges
		17	locomotion	locomotion	locomotion_fast	spd: 5 mm/f; locomotion that goes from one side of the bucket to the other
		25	groom	groom_injured
		82	groom	groom_paralyzed
		88	groom	groom_paralyzed
		6	scrunch	scrunch		mostly just used by Preinj condition
		22	rear	rear_injured	mid_rear_paralyzed	used more by Tx and early timepoint Mod so I'm going w/ paralyzed
		57	groom	groom
		89	groom	groom_paralyzed
		8	locomotion	locomotion	locomotion_slow	spd: 3 mm/f; locomotion that goes from middle of bucket towards edges
		99	locomotion	locomotion	locomotion_fast	spd: 6mm/f; only 3 instances
		78	pause/freeze	pause/freeze_paralyzed		only used by Tx and a tiny bit in Mod at early timepts
		94	rear	rear_paralyzed		rear paralyzed with a L turn
		67	groom	groom_paralyzed
		87	groom	groom_paralyzed
		91	groom	groom_paralyzed
