## Supplemental Tables for "The composition of motor recovery revealed by syllable-level behavioral analysis after spinal cord injury": Eisdorfer_supplemental-table2.xlsx

### Sheet: Sheet1
syll_num	syll_type	syll_cat
4	dart	dart
10	dart	dart
63	groom	groom
75	groom	groom
83	groom	groom
30	groom	groom_injured
45	groom	groom_injured
50	groom	groom_injured
91	groom	groom_injured
92	groom	groom_injured
49	groom	groom_paralyzed
60	groom	groom_paralyzed
65	groom	groom_paralyzed
72	groom	groom_paralyzed
74	groom	groom_paralyzed
81	groom	groom_paralyzed
82	groom	groom_paralyzed
84	groom	groom_paralyzed
86	groom	groom_paralyzed
94	groom	groom_paralyzed
93	jump	jump
5	locomotion	locomotion
7	locomotion	locomotion
11	locomotion	locomotion
13	locomotion	locomotion
14	locomotion	locomotion
24	locomotion	locomotion
26	locomotion	locomotion
28	locomotion	locomotion
29	locomotion	locomotion
8	locomotion	locomotion_injured
19	locomotion	locomotion_injured
31	locomotion	locomotion_injured
61	locomotion	locomotion_paralyzed
71	locomotion	locomotion_paralyzed
77	locomotion	locomotion_paralyzed
79	locomotion	locomotion_paralyzed
85	locomotion	locomotion_paralyzed
87	locomotion	locomotion_paralyzed
88	locomotion	locomotion_paralyzed
89	locomotion	locomotion_paralyzed
0	pause/freeze	pause/freeze
36	pause/freeze	pause/freeze_injured
52	pause/freeze	pause/freeze_injured
64	pause/freeze	pause/freeze_injured
78	pause/freeze	pause/freeze_paralyzed
90	pause/freeze	pause/freeze_paralyzed
6	rear	rear
16	rear	rear
17	rear	rear
18	rear	rear
20	rear	rear
21	rear	rear
22	rear	rear
25	rear	rear
32	rear	rear
33	rear	rear
38	rear	rear
39	rear	rear
40	rear	rear
41	rear	rear
42	rear	rear
43	rear	rear
44	rear	rear
46	rear	rear
47	rear	rear
56	rear	rear
57	rear	rear
59	rear	rear
66	rear	rear
67	rear	rear
73	rear	rear
76	rear	rear
95	rear	rear
15	rear	rear_injured
34	rear	rear_injured
37	rear	rear_injured
51	rear	rear_injured
54	rear	rear_injured
55	rear	rear_injured
23	rear	rear_paralyzed
53	rear	rear_paralyzed
58	rear	rear_paralyzed
62	rear	rear_paralyzed
68	rear	rear_paralyzed
69	rear	rear_paralyzed
70	rear	rear_paralyzed
80	rear	rear_paralyzed
9	scrunch	scrunch
12	scrunch	scrunch
27	scrunch	scrunch
1	scrunch	scrunch_injured
2	turn	turn
3	turn	turn
99	turn	turn_injured

### Sheet: Sheet2
71	71	locomotion	locomotion_paralyzed
60	60	groom	groom_paralyzed
84	84	groom	groom_paralyzed
64	64	pause/freeze	pause/freeze_injured
23	23	rear	rear_paralyzed
45	45	groom	groom_injured
68	68	rear	rear_paralyzed
88	88	locomotion	locomotion_paralyzed	x
89	89	locomotion	locomotion_paralyzed	x
61	61	locomotion	locomotion_paralyzed	x
49	49	groom	groom_paralyzed
78	78	pause/freeze	pause/freeze_paralyzed
77	77	locomotion	locomotion_paralyzed
90	90	pause/freeze	pause/freeze_paralyzed
65	65	groom	groom_paralyzed
62	62	rear	rear_paralyzed
86	86	groom	groom_paralyzed
8	8	locomotion	locomotion_injured
4	4	dart	dart
5	5	locomotion	locomotion
6	6	rear	rear
29	29	locomotion	locomotion
17	17	rear	rear
22	22	rear	rear
11	11	locomotion	locomotion
16	16	rear	rear
36	36	pause/freeze	pause/freeze_injured
53	53	rear	rear_paralyzed
70	70	rear	rear_paralyzed
72	72	groom	groom_paralyzed
79	79	locomotion	locomotion_paralyzed
81	81	groom	groom_paralyzed
47	47	rear	rear
27	27	scrunch	scrunch
1	1	scrunch	scrunch_injured
2	2	turn	turn
41	41	rear	rear
46	46	rear	rear
44	44	rear	rear
51	51	rear	rear_injured
63	63	groom	groom
83	83	groom	groom
76	76	rear	rear
87	87	locomotion	locomotion_paralyzed
74	74	groom	groom_paralyzed
92	92	groom	groom_injured
66	66	rear	rear
75	75	groom	groom
50	50	groom	groom_injured
12	12	scrunch	scrunch
82	82	groom	groom_paralyzed
91	91	groom	groom_injured
21	21	rear	rear	x
25	25	rear	rear	x
59	59	rear	rear	x
43	43	rear	rear	x
3	3	turn	turn
39	39	rear	rear
73	73	rear	rear
0	0	pause/freeze	pause/freeze
67	67	rear	rear
32	32	rear	rear
95	95	rear	rear
34	34	rear	rear_injured
54	54	rear	rear_injured
94	94	groom	groom_paralyzed
37	37	rear	rear_injured
40	40	rear	rear
42	42	rear	rear
20	20	rear	rear
28	28	locomotion	locomotion
10	10	dart	dart
18	18	rear	rear
9	9	scrunch	scrunch
26	26	locomotion	locomotion
52	52	pause/freeze	pause/freeze_injured
57	57	rear	rear
55	55	rear	rear_injured
38	38	rear	rear
56	56	rear	rear
13	13	locomotion	locomotion
31	31	locomotion	locomotion_injured
19	19	locomotion	locomotion_injured
33	33	rear	rear
15	15	rear	rear_injured
24	24	locomotion	locomotion
30	30	groom	groom_injured
7	7	locomotion	locomotion
14	14	locomotion	locomotion
69	69	rear	rear_paralyzed	x
80	80	rear	rear_paralyzed	x
58	58	rear	rear_paralyzed	x
85	85	locomotion	locomotion_paralyzed
