## Supplemental Tables for "The composition of motor recovery revealed by syllable-level behavioral analysis after spinal cord injury": Eisdorfer_supplemental-table3.csv

community	syll_num	syll_cat	velocity_2d_mm_mean	height_ave_mm_mean
0	0	dart	2.664639046	17.50748193
2	1	pause_freeze_paralyzed	0.402073203	22.6687956
1	2	scrunch	1.617852597	18.7909729
1	3	rear	1.687067518	21.07126103
0	4	dart	2.365935417	15.94625173
2	5	rear_injured	1.908216861	19.41145689
0	6	scrunch	1.232016704	17.57134388
2	7	dart_injured	2.285625205	18.33262519
0	8	locomotion	2.600175231	15.89446596
0	9	rear	1.42619347	25.04204729
0	10	rear	1.952672391	24.84677114
2	11	groom	1.100696535	17.51972609
1	12	rear	0.988165205	23.70040713
1	13	locomotion	4.614982213	15.21617032
1	14	rear	1.018091757	24.68691237
0	15	rear	2.315934018	27.82280692
2	16	locomotion_injured	2.929687893	17.57452319
0	17	locomotion	3.779378496	14.19551448
2	18	rear_injured	1.20788666	19.96845256
1	19	locomotion	3.148155236	18.32559517
0	20	locomotion	2.37344903	16.97876674
4	22	rear_injured	0.355235617	24.73618885
2	23	locomotion_injured	2.885708711	17.3838765
0	24	rear	0.75058408	23.91982008
2	25	groom_injured	0.876666718	18.03196421
0	26	rear	1.233839056	23.96330056
1	27	rear	0.947874748	24.43318247
0	28	rear	0.778873211	24.6485103
1	29	rear	1.637703194	26.14505217
2	31	pause_freeze_injured	1.004314976	17.57441563
1	32	locomotion	2.860635065	18.76401342
1	33	rear	1.077722997	26.09680337
2	34	dart_injured	1.917783349	18.75652079
0	35	locomotion	5.587114325	13.49842998
0	36	rear	0.82230054	24.04491756
0	37	rear	1.094397892	29.67819301
2	38	rear_injured	0.682036338	20.19528869
2	39	pause_freeze_injured	0.508642058	17.7650563
2	40	pause_freeze_injured	1.176640546	16.58130833
1	41	rear	1.546685319	27.40321377
1	42	rear	1.089811646	28.05681143
2	43	locomotion_injured	5.62276071	15.66921997
0	44	rear	0.641520053	22.66389506
2	45	pause_freeze	0.62928706	22.60452309
2	46	rear_injured	1.118137378	20.34220263
0	47	rear	0.560082358	24.99695707
0	48	rear	0.637447599	24.63092218
0	49	rear	0.503689133	24.90526531
3	50	rear_paralyzed	0.597083566	23.11097785
3	52	locomotion_injured	0.735240431	16.16231249
1	53	rear	0.808532789	24.77576925
3	54	rear_paralyzed	0.67626328	22.06279747
2	55	locomotion_injured	2.608115069	17.69660922
2	56	rear_injured	0.482973883	18.07871004
0	57	groom	1.222768468	25.04427741
3	58	rear_paralyzed	0.5378272	21.49819477
3	59	rear_paralyzed	0.933665118	19.65863482
1	60	rear	0.897745946	24.58858549
1	61	rear	0.976868019	26.20635313
4	62	locomotion_paralyzed	0.77446212	11.01807079
0	63	rear	0.60940301	24.80682722
3	64	turn_paralyzed	0.827135067	15.65713248
1	65	rear	0.771313901	29.22726362
3	66	groom_paralyzed	0.643370739	19.32333317
3	67	groom_paralyzed	0.621185577	22.35554078
0	68	rear	0.468814298	20.62247098
0	69	rear	0.502445502	20.12391555
1	70	rear	0.757029155	26.50813364
3	71	rear_paralyzed	0.67365579	18.74075506
1	72	rear	0.488507117	24.58956004
3	73	locomotion_paralyzed	0.977194449	19.03420497
1	74	rear	0.943240198	24.72854276
1	75	rear	1.005094958	26.75882272
2	76	rear_injured	0.701259111	26.22243864
4	77	locomotion_paralyzed	1.681938948	15.29803807
4	78	pause_freeze_paralyzed	0.510834432	22.29621015
3	79	groom_paralyzed	0.395318827	13.65335688
4	81	groom_paralyzed	0.408560819	14.96056274
3	82	groom_paralyzed	0.4733606	18.43267368
0	83	groom	0.440837893	18.25534338
0	84	rear	0.737590674	26.9311161
4	85	groom_paralyzed	0.317950002	7.90558822
3	86	locomotion_paralyzed	0.775702523	8.120037288
3	87	groom_paralyzed	0.641741558	20.35347796
4	88	groom_paralyzed	0.790982632	21.79610401
4	89	groom_paralyzed	0.903553431	20.99224508
3	90	rear_paralyzed	0.395399015	18.98908487
4	91	groom_paralyzed	0.412403869	13.58175143
3	92	groom_paralyzed	0.266040055	7.745197203
4	94	rear_paralyzed	0.358637287	5.480790317
4	95	pause_freeze_paralyzed	0.229579688	6.065870704
4	96	rear_paralyzed	0.404696783	5.33000066
