## Supplemental Tables for "The composition of motor recovery revealed by syllable-level behavioral analysis after spinal cord injury": Eisdorfer_supplemental-table4.csv

community	syll_num	syll_cat	velocity_2d_mm_mean	height_ave_mm_mean
4	0	dart	0.4459178	22.10065908
2	1	pause_freeze_paralyzed	1.295018866	17.44784948
2	2	scrunch	1.827779862	17.8711961
2	3	rear	1.732673785	18.20777874
0	4	dart	2.198371079	14.19428779
1	5	rear_injured	2.375754718	14.01005836
0	6	scrunch	2.483088061	24.20427503
2	7	dart_injured	5.147534582	13.86598222
3	8	locomotion	2.836502253	16.58900241
2	9	rear	1.223012985	16.41106576
2	10	rear	2.161500527	15.40884066
2	11	groom	2.782650045	13.44768787
1	12	rear	1.272868204	15.68073343
2	13	locomotion	5.048642415	13.78487354
2	14	rear	2.746435383	14.6637672
3	15	rear	1.538160472	18.30443705
1	16	locomotion_injured	1.574657046	22.59897716
1	17	locomotion	0.975831838	19.53017124
2	18	rear_injured	1.091387387	21.89334002
3	19	locomotion	2.901424739	16.29386125
1	20	locomotion	1.283644811	21.34069203
2	21	rear_injured	1.08171679	22.56798295
0	22	rear_injured	0.940723228	20.5262986
5	23	locomotion_injured	0.400697258	21.6677738
2	24	rear	2.790055771	16.28203236
1	25	groom_injured	0.886398433	20.5112788
2	26	rear	2.999471432	13.61600042
2	27	rear	1.130972817	15.74249576
2	28	rear	2.663659459	15.36738363
2	29	rear	1.347681015	16.58273776
3	30	scrunch	1.103726052	16.42174426
3	31	pause_freeze_injured	1.633461945	17.18741919
2	32	locomotion	0.822250219	25.12171436
0	33	rear	0.67699532	20.25732802
3	34	dart_injured	1.030711849	18.94062106
3	36	rear	0.811028493	17.22263306
3	37	rear	0.947287226	19.73863114
0	38	rear_injured	0.580437395	21.95118628
1	39	pause_freeze_injured	0.714627223	21.46449519
1	40	pause_freeze_injured	0.973539536	22.24212892
2	41	rear	0.880444304	20.65714711
2	42	rear	1.097006547	25.30511293
2	43	locomotion_injured	1.353742682	25.08023676
2	44	rear	1.5559572	25.80547058
4	45	pause_freeze	0.815649585	16.79809777
1	46	rear_injured	1.520512922	25.9492038
0	47	rear	0.72352683	22.16871219
5	49	rear	0.575308902	9.184798503
5	50	rear_paralyzed	0.679367112	22.19962524
3	51	jump	1.041319605	25.7163374
3	52	locomotion_injured	0.750376098	14.96812727
5	53	rear	0.631114025	9.85718431
3	54	rear_paralyzed	0.522281096	16.59990277
3	55	locomotion_injured	0.538812415	18.81349595
0	56	rear_injured	0.463759309	21.94577107
0	57	groom	0.511280565	20.05231021
5	58	rear_paralyzed	0.453470888	9.652442292
2	59	rear_paralyzed	0.522213656	22.69531545
4	60	rear	0.680244262	19.44318502
4	61	rear	1.151740384	11.15133422
5	62	locomotion_paralyzed	0.66398641	19.76576582
0	63	rear	0.803036701	21.40267123
3	64	turn_paralyzed	0.562763924	17.41653965
4	65	rear	0.596220452	15.95311166
1	66	groom_paralyzed	0.845168912	27.14593165
0	67	groom_paralyzed	0.396248265	18.56132288
5	68	rear	0.306939111	6.899480585
4	69	rear	0.593003042	16.7100156
5	70	rear	0.495266452	21.31442215
4	71	rear_paralyzed	3.933535006	12.5596404
5	72	rear	0.444321369	14.11163744
0	73	locomotion_paralyzed	0.539090632	22.23683579
4	74	rear	0.775302445	13.94254463
0	75	rear	0.573250456	16.03610423
0	76	rear_injured	0.481323569	20.18907001
4	77	locomotion_paralyzed	1.28126693	8.851740735
5	78	pause_freeze_paralyzed	0.318654036	9.226593328
5	79	groom_paralyzed	0.666839948	7.130740255
5	80	jump	0.521521181	6.77275222
5	81	groom_paralyzed	0.228242367	4.533070052
4	82	groom_paralyzed	0.801893358	19.06207657
5	83	groom	1.252207337	20.3487883
4	84	rear	0.428264813	13.04223843
5	85	groom_paralyzed	0.508160886	5.125119767
5	86	locomotion_paralyzed	0.378803047	12.84300985
5	87	groom_paralyzed	0.966579238	5.913717992
5	88	groom_paralyzed	0.693589925	5.417160333
5	89	groom_paralyzed	0.718949107	5.377603004
4	90	rear_paralyzed	0.262792122	6.47557276
5	91	groom_paralyzed	0.844533776	19.76801592
4	92	groom_paralyzed	0.648105819	15.12135812
4	94	rear_paralyzed	0.80701695	7.701852443
0	95	pause_freeze_paralyzed	0.701006265	15.31996879
